# Epigenomic patterns reflect irrigation and grafting in the grapevine clone ‘Chambourcin’

**DOI:** 10.1101/2020.09.09.290072

**Authors:** Brigette R. Williams, Christine E. Edwards, Misha T. Kwasniewski, Allison J. Miller

**Affiliations:** Saint Louis University, Department of Biology, 3507 Laclede Ave, St. Louis, MO 63103, USA; Missouri Botanical Garden, Center for Conservation and Sustainable Development, 4651 Shaw Blvd., St. Louis, MO 63110, USA; The Pennsylvania State University, College of Agricultural Sciences Department of Food Science, 326 Rodney A. Erickson Food Science Building, University Park, PA 16802, USA; Donald Danforth Plant Science Center, 975 North Warson Road, St. Louis, MO 63132, USA

## Abstract

Although DNA methylation has largely been shown to be stable in plants, mounting evidence indicates methylation patterns may reflect environmental sensitivity. Perennial plants experience seasonal and inter-annual environmental variation, and clonal replicates of some long-lived plants, including many perennial crops, survive in a broad range of environments. This makes perennial crops a compelling study system to investigate links between the plant epigenome and environmental variation. In this study, we used whole genome bisulfite sequencing and small RNA sequencing to characterize the epigenome in 12 clonal replicates of the winegrape cultivar ‘Chambourcin.’ We asked whether DNA methylation varied in response to a full factorial combination of irrigation and grafting treatments. We found signatures of both irrigation and grafting in the ‘Chambourcin’ epigenome, as well as compelling evidence for a unique interaction effect whereby grafting appeared to override or mitigate epigenomic changes associated with irrigation in ungrafted vines. These findings indicate that the epigenome responds to environmental and agronomic manipulations, suggesting the epigenome might be a mechanism underlying how long-lived, clonal plants respond at the molecular level to their environment. Further research is needed to assess the potential relevance of variation in DNA methylation to plant form and function, and to address the implications of environmentally-inducible patterns of DNA methylation on the adaptive capacity of long-lived woody perennials in nature and under cultivation.
