## Supplementary material for "Epigenomic patterns reflect irrigation and grafting in the grapevine clone ‘Chambourcin’": Table S1

### Sheet: Table S1
Table S1. Summary of WGBS results and methylation estimates. Related to Table 2.
Sample ID	Rootstock	Irrigation	Row	Block	Vine	Raw Read no.	Uniquely Mapped	(uniquely) Mapped Ratio, %	Conversion rate, %
2	Ungrafted	Irrigated	12	B	2	99362876	45848469	0.461425	0.98
3	Ungrafted	Irrigated	12	B	3	89681378	41493182	0.462673	0.977
4	Ungrafted	Irrigated	12	B	4	103926943	47640421	0.458403	0.979
6	Grafted	Irrigated	12	D	2	81788753	40798992	0.498834	0.979
7	Grafted	Irrigated	12	D	3	77729188	37295478	0.479813	0.975
8	Grafted	Irrigated	12	D	4	97480647	44258968	0.454028	0.976
10	Grafted	Unirrigated	13	B	2	103550047	48491632	0.468292	0.981
11	Grafted	Unirrigated	13	B	3	119623783	60379224	0.504743	0.973
12	Grafted	Unirrigated	13	B	4	88511511	38415467	0.434017	0.978
14	Ungrafted	Unirrigated	13	D	2	84928253	40440409	0.476171	0.977
15	Ungrafted	Unirrigated	13	D	3	66179254	30937737	0.467484	0.977
16	Ungrafted	Unirrigated	13	D	4	76207678	36485777	0.478768	0.973
