## Supplementary material for "Epigenomic patterns reflect irrigation and grafting in the grapevine clone ‘Chambourcin’": Table S2

### Sheet: Table S2.
Table S2. Probe group report for genome-wide >/= 20% differential methylation. Related to Figure 1B.
Chr	Start	End	Probe size, bp	No. Probes (grouped w/in 100 bp)	Difference	Mean Ungrafted Irrigated	StDev Ungrafted Irrigated	Mean Ungrafted Unirrigated	StDev Ungrafted Unirrigated	Mean Grafted Irrigated	StDev Grafted Irrigated	Mean Grafted Unirrigated	StDev Grafted Unirrigated
1	7771276	7771375	99	1	20.5154	51.2947	0	57.7786	0	37.2632	0	50.262	0
1	9650576	9650675	99	1	21.2838	31.2191	0	9.93538	0	28.2323	0	30.2046	0
1	11793901	11794000	99	1	22.4963	29.8153	0	30.6091	0	9.80937	0	8.11276	0
1	12234426	12234525	99	1	20.3697	51.8639	0	57.0622	0	36.6925	0	45.0565	0
1	12521026	12521125	99	1	20.4617	65.8061	0	58.5066	0	45.3443	0	65.4582	0
1	17238026	17238200	174	4	20.8751	24.1482	1.36138	45.0232	1.65146	35.6052	1.03268	36.1293	1.81374
1	18574701	18574800	99	1	22.3808	24.2636	0	46.6444	0	38.6337	0	45.2029	0
1	19362626	19362750	124	2	23.5053	48.5279	1.94145	69.0938	0.987782	55.4887	1.2145	72.0332	0.555696
1	20086151	20086350	199	5	26.1722	14.9265	7.76656	41.0986	5.41554	17.1918	7.84562	20.6551	7.69639
2	6047351	6047450	99	1	20.1768	38.8151	0	45.1893	0	58.9919	0	42.224	0
2	10127751	10127875	124	2	22.0476	65.8075	2.80026	75.6086	0.231361	63.5647	2.76709	53.5611	1.64774
2	14345576	14345675	99	1	21.6289	52.2323	0	73.8612	0	60.677	0	56.1177	0
3	22451	22550	99	1	24.8366	38.3893	0	30.4942	0	55.3308	0	36.5206	0
3	1603651	1603750	99	1	22.4209	75.9643	0	63.083	0	53.5435	0	70.8402	0
3	2292651	2292800	149	3	20.9388	63.7312	2.4937	70.2096	3.15651	49.4115	2.57583	70.3154	3.08251
3	8982001	8982200	199	5	22.0031	19.1007	3.16142	15.2983	2.91138	16.9506	1.89753	37.3013	4.03453
3	12190126	12190300	174	4	22.7803	10.4971	0.903635	33.2774	3.1652	28.6008	3.17127	26.8994	3.32299
3	13933651	13933750	99	1	20.7706	55.3217	0	49.664	0	70.4345	0	60.7366	0
3	14868401	14868550	149	3	23.5316	29.049	4.15303	32.042	3.81059	8.51034	1.40725	24.3899	3.04037
3	16551901	16552025	124	2	28.2662	28.7261	2.48875	50.3561	1.02524	40.8552	0.649741	56.9923	0.804337
3	17534426	17534525	99	1	22.1136	66.3285	0	72.6185	0	76.3439	0	88.4422	0
3	18751301	18751425	124	2	21.5436	62.6931	1.09964	84.2366	2.00963	75.2553	1.64199	81.6986	2.01831
4	14751	14875	124	2	20.4376	17.8091	0.814357	30.7455	3.4608	14.2744	1.89655	34.712	1.67562
4	102776	102900	124	2	23.1976	45.3536	4.44325	58.5455	2.78832	43.6095	3.4339	35.3478	3.78313
4	6474551	6474825	274	7	25.7661	26.3003	3.37554	51.8026	4.54865	30.1638	5.18816	30.2204	3.75067
4	9614951	9615050	99	1	21.8252	26.1434	0	44.7576	0	28.6052	0	22.9323	0
4	9663251	9663350	99	1	22.8046	48.4678	0	71.2724	0	58.7969	0	56.6007	0
4	11187026	11187125	99	1	20.5618	35.2457	0	45.4593	0	24.8975	0	29.571	0
4	12778651	12778800	149	2	26.1257	51.8591	2.48908	61.8879	3.19072	57.8926	5.113	35.7622	1.32965
4	16458901	16459050	149	3	22.8712	56.0672	2.86032	68.8827	3.55871	51.2169	3.5383	46.0115	4.17086
4	19293201	19293375	174	4	21.8343	61.278	4.47388	73.2498	7.91648	51.4156	7.07834	52.4927	5.82079
4	20172226	20172375	149	3	21.7335	38.4785	0.76795	57.6034	0.67461	60.212	0.72244	57.8317	0.952328
4	20853926	20854050	124	2	23.7799	22.4996	2.36218	19.7046	0.0252031	29.67	3.64466	5.89014	1.07189
5	1188426	1188575	149	3	20.9122	61.3314	7.02138	79.1223	6.55599	72.873	6.53629	58.2101	6.99312
5	1916676	1916825	149	3	20.7552	54.142	3.89163	74.8972	3.99713	73.9926	4.23602	60.5103	4.11604
5	7018576	7018675	99	1	22.1258	41.715	0	37.5825	0	30.7698	0	19.5892	0
5	8115351	8115450	99	1	20.161	39.4879	0	19.3269	0	35.062	0	28.9106	0
5	11170126	11170225	99	1	20.0513	35.5928	0	46.6224	0	26.5711	0	29.9129	0
5	15473001	15473150	149	3	20.1551	48.5226	0	68.6777	0	48.8545	0	51.5137	0
5	16590751	16590875	124	2	20.8282	59.2089	1.94319	64.2894	1.05101	80.0371	1.16012	73.5175	0.91636
5	23981801	23981900	99	1	22.5805	31.6518	0	46.7563	0	24.1757	0	40.1661	0
5	24963976	24964075	99	1	22.4102	55.9992	0	73.534	0	57.46	0	51.1238	0
6	897051	897200	149	3	23.2276	39.3403	1.41583	57.7533	1.47059	34.9549	1.59384	36.4673	3.73786
6	1337051	1337150	99	1	20.3388	34.9186	0	36.9134	0	16.5746	0	22.3725	0
6	9581501	9581625	124	2	24.1883	81.2172	2.68185	57.0289	0.818566	71.5433	1.02281	77.9165	1.63261
6	9583076	9583175	99	1	20.5684	58.084	0	56.7432	0	63.8813	0	43.3129	0
6	9830276	9830375	99	1	20.006	45.3225	0	65.3285	0	63.5107	0	52.2696	0
6	11199951	11200125	174	4	21.7129	45.8522	0.7293	50.42	0.710086	38.6903	2.03672	60.4032	1.57982
6	11724076	11724225	149	3	26.3826	11.7009	2.72634	38.0834	3.48749	20.4138	2.40552	23.2591	2.41517
6	12346926	12347025	99	1	20.0623	31.6337	0	41.274	0	51.696	0	44.0654	0
6	15354776	15354875	99	1	23.8525	17.5572	0	32.8669	0	34.8768	0	41.4097	0
6	16369776	16369925	149	3	26.3772	31.2692	0.784512	48.7664	0.813892	49.0378	0.825334	57.6464	1.84907
6	19562601	19562750	149	3	20.0705	50.3156	0	45.6277	0	62.4896	0	65.6982	0
7	1326051	1326175	124	2	21.9787	51.5508	2.08366	29.5721	3.19011	40.5787	1.95878	37.727	2.43865
7	1762701	1762800	99	1	21.9569	30.0004	0	33.6454	0	51.9573	0	33.3415	0
7	2042901	2043050	149	3	21.842	45.1098	3.27444	60.91	1.65296	39.9667	1.94399	39.068	2.04769
7	2517126	2517225	99	1	20.3427	29.4197	0	49.7625	0	39.6717	0	33.8888	0
7	7242376	7242475	99	1	20.8927	18.4739	0	39.3666	0	34.4473	0	29.3959	0
7	8618501	8618650	149	3	29.5678	32.8873	2.58001	47.7964	3.52684	35.5616	0.350877	18.2286	4.6012
7	11158001	11158100	99	1	20.5164	54.6583	0	63.9471	0	68.5837	0	75.1747	0
7	11563226	11563325	99	1	20.5683	70.82	0	52.2736	0	72.8418	0	72.4624	0
7	11565176	11565275	99	1	24.0884	23.985	0	13.8569	0	34.5072	0	10.4188	0
7	13195926	13196100	174	4	21.9756	43.4679	3.76472	39.4161	4.31754	61.3918	3.98434	47.8655	2.85938
7	14165126	14165250	124	2	23.1448	56.1891	3.91006	79.3339	1.33303	72.6392	1.40362	66.2623	2.9838
7	20622576	20622675	99	1	23.0614	35.3796	0	46.3192	0	23.2578	0	38.9612	0
8	1554351	1554450	99	1	23.3758	71.3192	0	61.742	0	47.9435	0	62.0029	0
8	4055776	4055875	99	1	20.3358	55.2433	0	42.007	0	57.9031	0	37.5673	0
8	5950876	5951000	124	2	21.8555	11.7274	0.894713	15.711	0.647447	20.6384	0.711481	33.5829	1.23277
8	9023426	9023550	124	2	22.1834	34.0854	2.6361	56.2688	2.78792	50.6431	1.4863	41.9796	0.895534
9	208576	208750	174	4	26.6979	46.8427	4.60034	73.5407	6.81969	64.2866	7.15659	64.4321	6.11301
9	232401	232500	99	1	20.0813	38.5796	0	45.5636	0	25.4823	0	32.1936	0
9	3433851	3433950	99	1	21.0737	28.6843	0	7.61063	0	17.032	0	17.9406	0
9	5628151	5628275	124	2	22.5563	17.7422	0.364292	0.58813	0.0693118	23.1445	0.807934	21.8043	1.38054
9	7143726	7143850	124	2	23.8148	21.8115	0.233736	37.8789	1.01292	40.0282	1.77696	45.6263	0.11315
9	7563501	7563625	124	2	23.922	20.6311	4.60414	26.5832	6.91899	44.5531	5.90703	24.2822	4.84512
9	9689051	9689150	99	1	20.4436	10.8107	0	28.9057	0	8.46214	0	15.1013	0
9	9931901	9932025	124	2	42.1755	52.53	3.94003	17.2483	1.62232	24.4616	1.23173	10.3545	1.33122
9	9934951	9935100	149	3	21.3998	32.2462	6.31946	32.2202	7.08957	12.2244	6.73505	11.1133	6.37906
9	17457701	17457800	99	1	20.7096	59.5433	0	69.9893	0	55.7451	0	49.2797	0
10	1847976	1848075	99	1	20.7985	61.4819	0	82.2805	0	77.6059	0	74.0474	0
10	7400351	7400450	99	1	20.3887	50.0306	0	59.6693	0	62.9776	0	70.4193	0
10	12485101	12485250	149	3	20.7589	65.748	5.13376	73.2326	4.16151	62.7047	4.62292	83.4636	5.58883
10	16478476	16478575	99	1	20.2819	19.3199	0	32.8155	0	12.5336	0	15.2014	0
10	17190451	17190550	99	1	23.9885	20.0429	0	37.6393	0	44.0314	0	32.8907	0
10	17231176	17231275	99	1	21.3222	50.5012	0	29.1791	0	38.476	0	37.2096	0
10	17940401	17940525	124	2	21.9993	38.9638	1.35301	44.0918	3.57697	22.8542	0.0986965	22.0924	0.992295
11	1605326	1605425	99	1	20.6693	23.3213	0	39.582	0	24.1997	0	18.9127	0
11	4455301	4455400	99	1	22.0062	34.2649	0	56.2711	0	46.6121	0	39.7153	0
11	4880601	4880700	99	1	20.7209	61.6417	0	61.6991	0	49.7595	0	40.9782	0
11	10172626	10172775	149	3	20.1546	31.3342	0	20.4518	0	11.1796	0	27.5379	0
12	1827851	1827975	124	2	21.1181	21.6905	0.435885	28.0638	0.322529	16.59	0.712894	6.94571	0.286903
12	2037001	2037100	99	1	20.7557	34.6586	0	27.0247	0	33.5701	0	13.9029	0
12	3980951	3981075	124	2	21.2883	47.4581	0.188427	60.7568	0.41186	58.2395	0.848966	39.4685	1.11923
12	7122876	7123000	124	2	22.1879	20.7407	1.12815	29.9921	1.57803	7.80424	0.348949	20.2627	1.10215
12	10259851	10260000	149	3	21.6799	25.6005	1.26155	47.2804	1.99116	31.4565	1.24934	29.0372	1.20707
12	15518601	15518700	99	1	20.3715	87.7567	0	81.8897	0	73.5755	0	93.947	0
12	17555751	17555900	149	3	28.6434	29.4242	0.362883	24.4494	1.22709	49.1557	3.41284	20.5123	2.00462
12	22643076	22643175	99	1	20.234	70.9943	0	82.1933	0	61.9593	0	66.6726	0
13	1946201	1946300	99	1	21.6924	65.9022	0	54.1848	0	75.8772	0	59.4013	0
13	4238351	4238500	149	3	22.211	19.275	2.94859	41.486	2.90038	29.0133	4.47416	20.8788	2.79015
13	8448076	8448250	174	4	23.3339	37.3903	2.27565	14.0563	1.42702	30.2781	1.82701	30.6639	1.96121
13	9235851	9235950	99	1	22.465	63.1259	0	56.9012	0	43.0695	0	40.6609	0
13	10078926	10079025	99	1	23.5577	42.2131	0	26.55	0	26.9839	0	18.6554	0
13	10685351	10685475	124	2	22.358	44.0219	0	66.3799	0	54.293	0	51.661	0
13	12971501	12971650	149	3	26.7902	31.0097	14.6367	39.9079	14.9938	57.7999	13.6507	41.6681	14.6637
13	13845301	13845400	99	1	20.0531	47.9937	0	32.2517	0	52.3048	0	37.6562	0
13	15844276	15844375	99	1	22.7703	47.0559	0	32.3451	0	36.9252	0	55.1154	0
13	20669501	20669600	99	1	20.8272	33.081	0	25.7664	0	40.5902	0	19.763	0
13	22580051	22580175	124	2	27.8347	91.3799	1.36924	74.7613	3.7642	63.5452	3.6878	76.7169	1.96378
14	22026	22125	99	1	20.4855	58.5271	0	57.6402	0	38.0416	0	42.1894	0
14	41526	41650	124	2	23.3398	57.371	2.7843	71.6034	6.08846	48.2636	2.66433	60.6161	0.261178
14	301376	301475	99	1	21.2986	10.2229	0	19.5101	0	31.5215	0	26.1406	0
14	1767501	1767600	99	1	21.9035	87.4431	0	81.1574	0	77.5175	0	65.5396	0
14	2363626	2363750	124	2	23.8506	24.9818	0.177838	27.4513	0.850688	43.7229	1.7572	19.8723	0.465118
14	2610226	2610350	124	2	22.0661	54.8839	0	47.7416	0	49.3742	0	32.8179	0
14	7903301	7903475	174	4	21.1264	20.9068	0.328795	1.45899	0.357352	4.07114	1.70651	22.5854	0.578577
14	8012051	8012150	99	1	20.5902	34.5513	0	43.937	0	55.1415	0	46.8549	0
14	8805501	8805600	99	1	23.5219	27.8833	0	43.8011	0	35.7035	0	51.4052	0
14	9751676	9751775	99	1	20.6329	39.3908	0	52.2777	0	35.6998	0	56.3327	0
14	11847051	11847200	149	3	27.4581	29.8436	5.78896	43.5403	8.57841	57.3017	10.8247	47.3492	8.87667
14	13696651	13696825	174	4	27.0176	32.4398	2.88777	59.4574	7.36431	56.3902	6.96765	41.9554	3.43004
14	15209251	15209350	99	1	21.0426	63.5828	0	49.2645	0	63.1982	0	70.3072	0
14	15273501	15273600	99	1	20.6412	53.1294	0	73.7705	0	71.648	0	70.5835	0
14	15561626	15561750	124	2	21.3897	36.5638	2.27357	44.4669	3.41459	57.9535	1.2531	37.8841	3.81935
14	15580676	15580775	99	1	21.1452	85.5539	0	64.4086	0	79.8037	0	79.6197	0
14	16240601	16240700	99	1	21.1185	53.0656	0	62.7321	0	49.9086	0	41.6136	0
14	20070626	20070725	99	1	21.218	45.8547	0	44.1525	0	24.6367	0	39.7805	0
14	23188026	23188125	99	1	23.4829	31.545	0	30.9751	0	41.369	0	54.4579	0
14	23315176	23315300	124	2	23.1982	20.5095	1.44176	34.1215	1.84237	10.9233	0.363312	14.5394	1.49562
14	26352476	26352600	124	2	23.607	19.913	1.18765	24.5898	1.49833	0.982893	0.0321915	9.45668	0.768836
15	4904301	4904400	99	1	22.7099	58.1451	0	80.8551	0	72.6187	0	74.1456	0
15	7047101	7047225	124	2	20.8574	70.4511	0	63.4486	0	84.306	0	81.6762	0
15	9154701	9154800	99	1	21.356	60.347	0	81.703	0	64.9897	0	66.3997	0
15	9597876	9598000	124	2	20.1354	71.544	0	73.2012	0	70.0938	0	90.2292	0
15	10855876	10855975	99	1	20.3563	28.5724	0	20.0692	0	24.0109	0	8.21615	0
15	11982826	11982925	99	1	22.2396	5.04351	0	27.2832	0	24.1007	0	26.7944	0
15	12308901	12309050	149	3	21.2279	26.9559	0	21.592	0	42.8199	0	31.5794	0
15	13081801	13081925	124	2	24.3099	29.6809	2.11089	44.3997	2.1904	20.0898	4.46761	33.119	3.16087
15	14685426	14685525	99	1	20.0284	46.0843	0	32.3878	0	37.3965	0	26.0559	0
15	17381251	17381375	124	2	21.2782	21.5667	1.16067	16.0339	1.40095	37.3121	3.16215	23.5589	0.967456
15	19801951	19802125	174	4	25.4339	60.4396	1.24725	49.498	1.46075	54.5162	1.75804	35.0058	2.53977
15	19827726	19827875	149	3	20.7489	25.2465	0.259167	42.986	2.19969	33.8339	1.25183	45.7746	0.971724
15	19998376	19998475	99	1	21.845	13.5309	0	28.208	0	6.90417	0	6.36301	0
16	434351	434450	99	1	20.3004	70.8659	0	81.3262	0	61.0258	0	71.1156	0
16	973401	973500	99	1	20.1647	12.7442	0	21.8123	0	26.8637	0	6.69902	0
16	1493101	1493200	99	1	20.5688	69.1286	0	48.5598	0	58.2895	0	58.481	0
16	8089351	8089450	99	1	24.9325	71.0634	0	65.32	0	90.2525	0	72.2155	0
16	9411726	9411850	124	2	23.3885	70.2061	1.62691	76.8567	2.97076	53.4682	0.61361	72.6005	3.36355
16	14524426	14524525	99	1	21.8731	14.9464	0	27.7259	0	36.8196	0	28.7379	0
16	17682801	17682925	124	2	21.964	20.9469	1.29982	25.6867	0.43635	42.9108	1.1638	30.613	0.650189
16	21488926	21489025	99	1	21.6189	55.0285	0	76.6474	0	70.5111	0	73.2194	0
17	3665476	3665575	99	1	20.2779	28.8372	0	26.6267	0	16.7922	0	8.55927	0
17	5988076	5988175	99	1	20.6854	73.7185	0	84.8506	0	64.1652	0	74.7797	0
17	9256551	9256650	99	1	22.0288	30.4288	0	38.8403	0	52.4577	0	39.3933	0
17	12359551	12359675	124	2	20.6207	29.8826	0	44.7734	0	39.8046	0	50.5033	0
17	16547276	16547450	174	4	21.8215	52.4828	3.95235	60.7403	2.69866	74.3043	2.35502	63.7154	2.9744
18	858776	858875	99	1	20.4209	54.4363	0	50.7694	0	37.9543	0	34.0154	0
18	917526	917700	174	3	24.9179	25.2305	6.16636	38.2093	8.83709	34.04	7.10974	50.1484	9.05203
18	2060876	2060975	99	1	20.0756	25.5217	0	9.77534	0	14.781	0	5.44613	0
18	2565176	2565275	99	1	21.6692	39.0267	0	40.9419	0	19.2727	0	23.2329	0
18	3425001	3425150	149	3	22.9803	61.3141	12.0031	75.2775	9.76958	57.0815	8.89312	52.2972	9.40324
18	5314176	5314300	124	2	20.1827	30.9035	2.69317	40.3335	3.39573	42.9519	3.25155	51.0862	2.44192
18	6763076	6763175	99	1	20.9471	45.9341	0	38.1251	0	35.2298	0	24.987	0
18	8214126	8214225	99	1	27.3743	3.67064	0	7.96332	0	20.2011	0	31.045	0
18	11770501	11770600	99	1	23.5335	46.681	0	34.9129	0	36.7899	0	23.1475	0
18	11880376	11880500	124	2	21.405	35.8173	6.88063	47.098	6.11933	57.2223	6.87393	50.9855	6.91984
18	13279276	13279400	124	2	20.3449	53.3123	7.36221	64.0048	6.67739	59.9518	7.09743	43.6599	6.83726
18	18368226	18368325	99	1	21.5202	26.0714	0	31.3548	0	47.5916	0	31.0618	0
18	19805176	19805275	99	1	20.3871	39.4155	0	45.0297	0	24.6426	0	41.6568	0
18	20021176	20021325	149	3	30.5596	64.2058	0	36.6667	0	64.135	0	67.2263	0
18	21945376	21945475	99	1	20.2296	19.6106	0	33.198	0	39.8401	0	32.1318	0
18	22121301	22121475	174	4	26.5438	54.3993	0.72673	80.9431	1.55639	68.5139	1.64441	61.6007	0.862801
18	22937026	22937125	99	1	21.9384	2.89788	0	11.9857	0	24.8362	0	15.9074	0
18	22943476	22943675	199	5	22.62	76.2634	1.20178	70.7008	2.2602	60.7771	2.65143	83.3971	4.30752
18	25068726	25068825	99	1	20.955	61.897	0	66.9552	0	46.0002	0	48.6328	0
18	26981501	26981600	99	1	21.0866	21.9539	0	39.5179	0	43.0405	0	38.5266	0
18	27218276	27218400	124	2	22.2048	28.5505	0	19.726	0	32.7006	0	41.9308	0
19	2140101	2140250	149	3	21.5216	42.218	1.96419	48.6896	1.89466	49.6042	1.67018	28.0826	1.57205
19	7185376	7185525	149	3	28.2361	21.8457	2.88411	46.6739	3.30881	42.6075	3.24942	50.0819	2.72361
19	10002601	10002700	99	1	20.4925	24.3718	0	44.8643	0	35.7364	0	25.3995	0
19	14729401	14729550	149	3	20.8814	61.7196	0	82.3541	0	82.601	0	76.5624	0
19	15271826	15271950	124	2	21.7041	53.4558	4.52314	48.9063	3.02699	70.6104	1.79173	63.0057	3.72187
19	16338801	16338950	149	3	22.2355	9.50983	2.74842	31.7453	3.317	16.7619	3.22162	14.4407	2.70123
19	16759351	16759525	174	4	22.8602	42.7579	7.61082	45.8208	7.37087	32.2034	7.82007	55.0636	5.78911
19	18286276	18286375	99	1	21.5235	64.9471	0	54.5037	0	51.5415	0	43.4236	0
19	22260551	22260650	99	1	21.2512	89.0533	0	77.3718	0	71.5206	0	92.7718	0
