## Supplementary material for "Epigenomic patterns reflect irrigation and grafting in the grapevine clone ‘Chambourcin’": Table S3

### Sheet: Table S3.
Table S3. All DMRs identified by Logistic Regression and EdgeR analyses (FDR threshold 0.05). Related to Figure 1, C-G.
Comparison	DMR category	DMR Count	Chr	Start	End	No. Probes (grouped w/in 100 bp)	Predicted Features	Descriptions	Mean Ungrafted Irrigated	StDev Ungrafted Irrigated	Mean Ungrafted Unirrigated	StDev Ungrafted Unirrigated	Mean Grafted Irrigated	StDev Grafted Irrigated	Mean Grafted Unirrigated	StDev Grafted Unirrigated
UG: IR vs UI	GW	1	1	20086151	20086350	5	VIT_01s0010g03070	No description	14.9265	7.76656	41.0986	5.41554	n/a	n/a	n/a	n/a
UG: IR vs UI	GW	2	3	12190201	12190300	1	VIT_03s0167g00010	No description	11.8326	0	38.0203	0	n/a	n/a	n/a	n/a
UG: IR vs UI	GW	3	3	16551926	16552025	1			26.9662	0	51.0811	0	n/a	n/a	n/a	n/a
UG: IR vs UI	GW	4	3	18751301	18751425	2			62.6931	1.09964	84.2366	2.00963	n/a	n/a	n/a	n/a
UG: IR vs UI	GW	5	4	6474551	6474825	7	VIT_04s0008g06530	Formin-like protein [Source:UniProtKB/TrEMBL;Acc:F6H333]	26.3003	3.37554	51.8026	4.54865	n/a	n/a	n/a	n/a
UG: IR vs UI	GW	6	4	9663251	9663350	1			48.4678	0	71.2724	0	n/a	n/a	n/a	n/a
UG: IR vs UI	GW	7	5	1916676	1916825	3	VIT_05s0020g00010	No description	54.142	3.89163	74.8972	3.99713	n/a	n/a	n/a	n/a
UG: IR vs UI	GW	8	5	15473001	15473150	3			48.5226	0	68.6777	0	n/a	n/a	n/a	n/a
UG: IR vs UI	GW	9	6	9581501	9581625	2			81.2172	2.68185	57.0289	0.818566	n/a	n/a	n/a	n/a
UG: IR vs UI	GW	10	6	11724076	11724225	3			11.7009	2.72634	38.0834	3.48749	n/a	n/a	n/a	n/a
UG: IR vs UI	GW	11	7	1326051	1326175	2			51.5508	2.08366	29.5721	3.19011	n/a	n/a	n/a	n/a
UG: IR vs UI	GW	12	7	7242376	7242475	1	VIT_07s0005g04140	No description	18.4739	0	39.3666	0	n/a	n/a	n/a	n/a
UG: IR vs UI	GW	13	7	14165126	14165250	2			56.1891	3.91006	79.3339	1.33303	n/a	n/a	n/a	n/a
UG: IR vs UI	GW	14	8	9023426	9023550	2			34.0854	2.6361	56.2688	2.78792	n/a	n/a	n/a	n/a
UG: IR vs UI	GW	15	9	208576	208750	4	VIT_09s0002g00280	No description	46.8427	4.60034	73.5407	6.81969	n/a	n/a	n/a	n/a
UG: IR vs UI	GW	16	9	3433851	3433950	1			28.6843	0	7.61063	0	n/a	n/a	n/a	n/a
UG: IR vs UI	GW	17	9	9931901	9932025	2			52.53	3.94003	17.2483	1.62232	n/a	n/a	n/a	n/a
UG: IR vs UI	GW	18	10	1847976	1848075	1	VIT_10s0003g00620	No description	61.4819	0	82.2805	0	n/a	n/a	n/a	n/a
UG: IR vs UI	GW	19	12	10259851	10259950	1			24.6903	0	47.7302	0	n/a	n/a	n/a	n/a
UG: IR vs UI	GW	20	13	4238351	4238500	3	VIT_13s0019g03180	No description	19.275	2.94859	41.486	2.90038	n/a	n/a	n/a	n/a
UG: IR vs UI	GW	21	13	8448076	8448250	4	VIT_13s0074g00520	No description	37.3903	2.27565	14.0563	1.42702	n/a	n/a	n/a	n/a
UG: IR vs UI	GW	22	13	10685351	10685475	2			44.0219	0	66.3799	0	n/a	n/a	n/a	n/a
UG: IR vs UI	GW	23	13	22580051	22580150	1			92.3481	0	72.0996	0	n/a	n/a	n/a	n/a
UG: IR vs UI	GW	24	14	15273501	15273600	1	VIT_14s0006g00700	No description	53.1294	0	73.7705	0	n/a	n/a	n/a	n/a
UG: IR vs UI	GW	25	15	11982826	11982925	1			5.04351	0	27.2832	0	n/a	n/a	n/a	n/a
UG: IR vs UI	GW	26	16	21488926	21489025	1			55.0285	0	76.6474	0	n/a	n/a	n/a	n/a
UG: IR vs UI	GW	27	18	20021176	20021275	1	VIT_18s0072g00750	No description	64.2058	0	36.6667	0	n/a	n/a	n/a	n/a
UG: IR vs UI	GW	28	18	22121301	22121400	1			55.1989	0	83.2618	0	n/a	n/a	n/a	n/a
UG: IR vs UI	GW	29	19	7185376	7185525	3			21.8457	2.88411	46.6739	3.30881	n/a	n/a	n/a	n/a
UG: IR vs UI	GW	30	19	14729401	14729550	3			61.7196	0	82.3541	0	n/a	n/a	n/a	n/a
UG: IR vs UI	GW	31	19	16338801	16338950	3			9.50983	2.74842	31.7453	3.317	n/a	n/a	n/a	n/a
GR: IR vs UI	GW	1	3	2292651	2292800	3			n/a	n/a	n/a	n/a	49.4115	2.57583	70.3154	3.08251
GR: IR vs UI	GW	2	3	8982001	8982175	4			n/a	n/a	n/a	n/a	17.4329	1.80279	38.6363	3.13407
GR: IR vs UI	GW	3	4	14751	14850	1	VIT_04s0008g00050	No description	n/a	n/a	n/a	n/a	12.9333	0	33.5271	0
GR: IR vs UI	GW	4	4	20853926	20854050	2			n/a	n/a	n/a	n/a	29.67	3.64466	5.89014	1.07189
GR: IR vs UI	GW	5	7	11565176	11565275	1	VIT_07s0005g06410	No description	n/a	n/a	n/a	n/a	34.5072	0	10.4188	0
GR: IR vs UI	GW	6	9	7563501	7563600	1	VIT_09s0002g07520	No description	n/a	n/a	n/a	n/a	48.73	0	27.7082	0
GR: IR vs UI	GW	7	10	12485101	12485225	2			n/a	n/a	n/a	n/a	64.0392	5.6619	85.0769	6.84489
GR: IR vs UI	GW	8	12	15518601	15518700	1	VIT_12s0034g00120	No description	n/a	n/a	n/a	n/a	73.5755	0	93.947	0
GR: IR vs UI	GW	9	12	17555751	17555875	2	VIT_12s0034g01500	No description	n/a	n/a	n/a	n/a	51.1261	0	19.3549	0
GR: IR vs UI	GW	10	14	2363626	2363750	2			n/a	n/a	n/a	n/a	43.7229	1.7572	19.8723	0.465118
GR: IR vs UI	GW	11	14	7903301	7903400	1			n/a	n/a	n/a	n/a	1.5651	0	22.3402	0
GR: IR vs UI	GW	12	16	973401	973500	1	VIT_16s0039g01450	No description	n/a	n/a	n/a	n/a	26.8637	0	6.69902	0
GR: IR vs UI	GW	13	16	9411751	9411850	1			n/a	n/a	n/a	n/a	53.0344	0	74.9788	0
GR: IR vs UI	GW	14	18	22943476	22943650	4	VIT_18s0075g01080	No description	n/a	n/a	n/a	n/a	61.63	2.12692	84.78	3.46266
GR: IR vs UI	GW	15	19	2140101	2140250	3			n/a	n/a	n/a	n/a	49.6042	1.67018	28.0826	1.57205
GR: IR vs UI	GW	16	19	16759351	16759525	3			n/a	n/a	n/a	n/a	31.4205	9.38364	54.2952	6.8358
GR: IR vs UI	GW	17	19	22260551	22260650	1			n/a	n/a	n/a	n/a	71.5206	0	92.7718	0
UI: UG vs GR	GW	1	1	11793901	11794000	1	VIT_01s0026g02310	No description	n/a	n/a	30.6091	0	n/a	n/a	8.11276	0
UI: UG vs GR	GW	2	1	20086201	20086350	3	VIT_01s0010g03070	No description	n/a	n/a	38.3135	4.73496	n/a	n/a	15.8576	3.64002
UI: UG vs GR	GW	3	3	8982026	8982200	4			n/a	n/a	14.2773	2.08625	n/a	n/a	35.8986	2.93006
UI: UG vs GR	GW	4	4	6474551	6474750	4	VIT_04s0008g06530	Formin-like protein [Source:UniProtKB/TrEMBL;Acc:F6H333]	n/a	n/a	50.8041	2.77562	n/a	n/a	29.9155	2.82467
UI: UG vs GR	GW	5	4	9614951	9615050	1			n/a	n/a	44.7576	0	n/a	n/a	22.9323	0
UI: UG vs GR	GW	6	7	8618501	8618625	2			n/a	n/a	49.8309	0.208919	n/a	n/a	15.62	1.22956
UI: UG vs GR	GW	7	9	5628151	5628275	2	VIT_09s0002g05830	No description	n/a	n/a	0.58813	0.0693118	n/a	n/a	21.8043	1.38054
UI: UG vs GR	GW	8	9	9934951	9935075	2			n/a	n/a	28.9674	6.08605	n/a	n/a	8.06549	5.06461
UI: UG vs GR	GW	9	10	17940426	17940525	1	VIT_10s0071g01140	No description	n/a	n/a	46.6211	0	n/a	n/a	22.7941	0
UI: UG vs GR	GW	10	12	1827851	1827975	2			n/a	n/a	28.0638	0.322529	n/a	n/a	6.94571	0.286903
UI: UG vs GR	GW	11	13	4238351	4238475	2	VIT_13s0019g03180	No description	n/a	n/a	40.876	3.81996	n/a	n/a	19.9145	3.16094
UI: UG vs GR	GW	12	14	7903326	7903425	1			n/a	n/a	1.7672	0	n/a	n/a	22.2747	0
UI: UG vs GR	GW	13	14	16240601	16240700	1	VIT_14s0006g01110	No description	n/a	n/a	62.7321	0	n/a	n/a	41.6136	0
UI: UG vs GR	GW	14	14	23188026	23188125	1	VIT_14s0083g00960	No description	n/a	n/a	30.9751	0	n/a	n/a	54.4579	0
UI: UG vs GR	GW	15	15	19998376	19998475	1	VIT_15s0046g03390	No description	n/a	n/a	28.208	0	n/a	n/a	6.36301	0
UI: UG vs GR	GW	16	18	3425001	3425150	3	VIT_18s0001g03670	No description	n/a	n/a	75.2775	9.76958	n/a	n/a	52.2972	9.40324
UI: UG vs GR	GW	17	18	8214126	8214225	1	VIT_18s0001g09820	No description	n/a	n/a	7.96332	0	n/a	n/a	31.045	0
UI: UG vs GR	GW	18	18	20021176	20021325	3	VIT_18s0072g00750	No description	n/a	n/a	36.6667	0	n/a	n/a	67.2263	0
UI: UG vs GR	GW	19	18	27218276	27218400	2	VIT_18s0041g02090	No description	n/a	n/a	19.726	0	n/a	n/a	41.9308	0
IR: UG vs GR	GW	1	1	11793901	11794000	1	VIT_01s0026g02310	No description	29.8153	0	n/a	n/a	9.80937	0	n/a	n/a
IR: UG vs GR	GW	2	3	1603651	1603750	1			75.9643	0	n/a	n/a	53.5435	0	n/a	n/a
IR: UG vs GR	GW	3	3	14868401	14868500	1			33.7393	0	n/a	n/a	9.48906	0	n/a	n/a
IR: UG vs GR	GW	4	4	20172226	20172325	1			39.3629	0	n/a	n/a	59.5006	0	n/a	n/a
IR: UG vs GR	GW	5	5	1916676	1916775	1	VIT_05s0020g00010	No description	57.5469	0	n/a	n/a	77.7804	0	n/a	n/a
IR: UG vs GR	GW	6	5	16590751	16590875	2	VIT_05s0029g00970	No description	59.2089	1.94319	n/a	n/a	80.0371	1.16012	n/a	n/a
IR: UG vs GR	GW	7	6	12346926	12347025	1	VIT_06s0009g01030	No description	31.6337	0	n/a	n/a	51.696	0	n/a	n/a
IR: UG vs GR	GW	8	9	7563501	7563625	2	VIT_09s0002g07520	No description	20.6311	4.60414	n/a	n/a	44.5531	5.90703	n/a	n/a
IR: UG vs GR	GW	9	9	9934951	9935075	2			29.3223	5.34539	n/a	n/a	9.01076	5.3625	n/a	n/a
IR: UG vs GR	GW	10	13	12971501	12971650	3			31.0097	14.6367	n/a	n/a	57.7999	13.6507	n/a	n/a
IR: UG vs GR	GW	11	13	22580051	22580175	2			91.3799	1.36924	n/a	n/a	63.5452	3.6878	n/a	n/a
IR: UG vs GR	GW	12	14	301376	301475	1			10.2229	0	n/a	n/a	31.5215	0	n/a	n/a
IR: UG vs GR	GW	13	14	11847101	11847200	1			36.2874	0	n/a	n/a	69.2974	0	n/a	n/a
IR: UG vs GR	GW	14	14	13696701	13696825	2			34.1513	3.63374	n/a	n/a	60.4772	8.86122	n/a	n/a
IR: UG vs GR	GW	15	14	20070626	20070725	1			45.8547	0	n/a	n/a	24.6367	0	n/a	n/a
IR: UG vs GR	GW	16	17	16547276	16547400	2			54.0466	3.50639	n/a	n/a	74.9629	2.4317	n/a	n/a
IR: UG vs GR	GW	17	18	22937026	22937125	1	VIT_18s0075g01060	No description	2.89788	0	n/a	n/a	24.8362	0	n/a	n/a
IR: UG vs GR	GW	18	18	26981501	26981600	1			21.9539	0	n/a	n/a	43.0405	0	n/a	n/a
IR: UG vs GR	GW	19	19	14729401	14729500	1			61.7196	0	n/a	n/a	82.601	0	n/a	n/a
UG: IR vs UI	Intragenic	1	3	15117058	15117570	1	VIT_03s0017g00500	No description	22.0008	0	9.39077	0	n/a	n/a	n/a	n/a
UG: IR vs UI	Intragenic	2	18	9725991	9731095	1	VIT_18s0001g11430	No description	16.2634	0	0.652819	0	n/a	n/a	n/a	n/a
UI: UG vs GR	Intragenic	1	12	7585461	7585995	1	VIT_12s0134g00070	Putative uncharacterized protein [Source:UniProtKB/TrEMBL;Acc:F6GXP0]	n/a	n/a	3.70051	0	n/a	n/a	16.9613	0
UI: UG vs GR	Intragenic	2	18	9725991	9731095	1	VIT_18s0001g11430	No description	n/a	n/a	0.652819	0	n/a	n/a	15.9121	0
IR: UG vs GR	Intragenic	1	18	22937012	22937334	1	VIT_18s0075g01060	No description	4.97379	0	n/a	n/a	28.7076	0	n/a	n/a
UG: IR vs UI	CpG	1	7	11324184	11329873	1	VIT_07s0005g06280	Putative uncharacterized protein [Source:UniProtKB/TrEMBL;Acc:F6I008]	38.5472	0	24.066	0	n/a	n/a	n/a	n/a
UG: IR vs UI	CpG	2	16	3623911	3632311	1	VIT_16s0115g00080	50S ribosomal protein L35 [Source:UniProtKB/TrEMBL;Acc:F6HCM7]	55.2173	0	35.4404	0	n/a	n/a	n/a	n/a
UG: IR vs UI	CpG	3	16	19035705	19042029	1	VIT_16s0050g02060	No description	39.1185	0	50.8384	0	n/a	n/a	n/a	n/a
UI: UG vs GR	CpG	1	10	10194543	10203383	1	VIT_10s0003g05500	No description	n/a	n/a	n/a	n/a	47.3799	0	62.8249	0
UI: UG vs GR	CpG	2	13	18006609	18013774	2	VIT_13s0047g01050	No description	n/a	n/a	n/a	n/a	35.7796	2.91379	46.187	2.43906
UI: UG vs GR	CpG	3	16	19035705	19042029	1	VIT_16s0050g02060	No description	n/a	n/a	n/a	n/a	38.1109	0	50.8384	0
IR: UG vs GR	CpG	1	6	6217061	6222436	1	VIT_06s0004g05350	No description	48.5053	0	n/a	n/a	19.8137	0	n/a	n/a
UG: IR vs UI	CHG	1	1	20086190	20087296	1	VIT_01s0010g03070	No description	2.68254	0	18.5425	0	n/a	n/a	n/a	n/a
UG: IR vs UI	CHG	2	4	6473391	6475440	2	VIT_04s0008g06530	Formin-like protein [Source:UniProtKB/TrEMBL;Acc:F6H333]	41.376	3.28763	68.1744	0.33028	n/a	n/a	n/a	n/a
UG: IR vs UI	CHG	3	16	18733944	18737769	1	VIT_16s0050g01780	No description	15.4314	0	2.71873	0	n/a	n/a	n/a	n/a
GR: IR vs UI	CHG	1	4	4273950	4276366	1			n/a	n/a	n/a	n/a	32.6966	0	19.849	0
GR: IR vs UI	CHG	2	9	12144247	12148572	1	VIT_09s0096g00680	No description	n/a	n/a	n/a	n/a	27.4511	0	9.62937	0
GR: IR vs UI	CHG	3	14	17783804	17787248	1	VIT_14s0006g01570	No description	n/a	n/a	n/a	n/a	23.0207	0	11.4574	0
GR: IR vs UI	CHG	4	18	203690	205567	1	VIT_18s0122g00160	No description	n/a	n/a	n/a	n/a	5.45867	0	18.0509	0
UI: UG vs GR	CHG	1	1	2758435	2763526	1	VIT_01s0011g03080	Methionine aminopeptidase [Source:UniProtKB/TrEMBL;Acc:D7T990]	n/a	n/a	40.6776	0	n/a	n/a	22.1801	0
UI: UG vs GR	CHG	2	1	2862107	2863760	1	VIT_01s0011g03160	No description	n/a	n/a	34.0124	0	n/a	n/a	16.7833	0
UI: UG vs GR	CHG	3	1	4303563	4305417	1			n/a	n/a	70.1208	0	n/a	n/a	49.5763	0
UI: UG vs GR	CHG	4	1	5218274	5220738	1	VIT_01s0011g05540	No description	n/a	n/a	75.7353	0	n/a	n/a	61.7094	0
UI: UG vs GR	CHG	5	1	5220941	5222501	1	VIT_01s0011g05540	No description	n/a	n/a	60.7969	0	n/a	n/a	47.8964	0
UI: UG vs GR	CHG	6	1	5912847	5915731	1	VIT_01s0011g06120	No description	n/a	n/a	60.8575	0	n/a	n/a	41.9384	0
UI: UG vs GR	CHG	7	1	7354718	7358244	1			n/a	n/a	49.4801	0	n/a	n/a	37.7077	0
UI: UG vs GR	CHG	8	1	9148004	9152189	1			n/a	n/a	28.9978	0	n/a	n/a	9.74301	0
UI: UG vs GR	CHG	9	1	11793396	11799161	1	VIT_01s0026g02310	No description	n/a	n/a	44.9686	0	n/a	n/a	28.7076	0
UI: UG vs GR	CHG	10	1	13980888	13983214	1	VIT_01s0182g00030	No description	n/a	n/a	65.9823	0	n/a	n/a	47.4241	0
UI: UG vs GR	CHG	11	1	20086190	20087296	1	VIT_01s0010g03070	No description	n/a	n/a	18.5425	0	n/a	n/a	5.34323	0
UI: UG vs GR	CHG	12	2	34237	35878	1	VIT_02s0234g00020	No description	n/a	n/a	19.6315	0	n/a	n/a	11.409	0
UI: UG vs GR	CHG	13	2	984023	985645	1	VIT_02s0025g01010	Hexosyltransferase [Source:UniProtKB/TrEMBL;Acc:D7TVB8]	n/a	n/a	30.4114	0	n/a	n/a	19.1188	0
UI: UG vs GR	CHG	14	2	6311212	6314075	1	VIT_02s0012g00480	No description	n/a	n/a	40.4271	0	n/a	n/a	30.2055	0
UI: UG vs GR	CHG	15	2	8386461	8388129	1			n/a	n/a	63.1002	0	n/a	n/a	45.7962	0
UI: UG vs GR	CHG	16	2	10113998	10116136	1			n/a	n/a	32.6995	0	n/a	n/a	17.5024	0
UI: UG vs GR	CHG	17	2	12114953	12116989	1			n/a	n/a	68.7613	0	n/a	n/a	57.2297	0
UI: UG vs GR	CHG	18	2	13512958	13514744	1	VIT_02s0033g00080	No description	n/a	n/a	48.9712	0	n/a	n/a	33.1387	0
UI: UG vs GR	CHG	19	2	13680257	13681873	1			n/a	n/a	73.6178	0	n/a	n/a	62.2996	0
UI: UG vs GR	CHG	20	2	14065877	14068111	1	VIT_02s0033g00320	No description	n/a	n/a	25.5505	0	n/a	n/a	16.6659	0
UI: UG vs GR	CHG	21	2	18022552	18024552	1			n/a	n/a	66.671	0	n/a	n/a	54.85	0
UI: UG vs GR	CHG	22	3	1233504	1235801	1	VIT_03s0038g01760	No description	n/a	n/a	33.7338	0	n/a	n/a	17.8236	0
UI: UG vs GR	CHG	23	3	1995632	1997745	1	VIT_03s0038g02830	No description	n/a	n/a	36.6545	0	n/a	n/a	23.8792	0
UI: UG vs GR	CHG	24	3	5149740	5152922	1	VIT_03s0063g01810	No description	n/a	n/a	34.2595	0	n/a	n/a	19.4206	0
UI: UG vs GR	CHG	25	3	7209443	7213576	1			n/a	n/a	40.8391	0	n/a	n/a	15.1628	0
UI: UG vs GR	CHG	26	3	7411140	7413540	1	VIT_03s0091g00920	No description	n/a	n/a	44.6845	0	n/a	n/a	24.5047	0
UI: UG vs GR	CHG	27	3	8576693	8578769	1	VIT_03s0088g00450	Serine/threonine-protein kinase TOR [Source:UniProtKB/TrEMBL;Acc:F6HBQ0]	n/a	n/a	74.8432	0	n/a	n/a	63.9004	0
UI: UG vs GR	CHG	28	3	9275960	9277319	1	VIT_03s0088g01040	No description	n/a	n/a	81.8291	0	n/a	n/a	62.3336	0
UI: UG vs GR	CHG	29	3	10033841	10035693	1			n/a	n/a	32.6237	0	n/a	n/a	23.5955	0
UI: UG vs GR	CHG	30	3	10182580	10189029	1			n/a	n/a	59.1657	0	n/a	n/a	48.7185	0
UI: UG vs GR	CHG	31	3	17821690	17824986	1	VIT_03s0017g01670	No description	n/a	n/a	49.1485	0	n/a	n/a	38.1668	0
UI: UG vs GR	CHG	32	4	1609238	1611056	1	VIT_04s0008g01990	No description	n/a	n/a	16.8402	0	n/a	n/a	4.9113	0
UI: UG vs GR	CHG	33	4	4273950	4276366	1			n/a	n/a	32.115	0	n/a	n/a	19.849	0
UI: UG vs GR	CHG	34	4	5312577	5314879	1	VIT_04s0008g05780	No description	n/a	n/a	48.7746	0	n/a	n/a	28.0834	0
UI: UG vs GR	CHG	35	4	5548244	5550613	1	VIT_04s0008g05880	No description	n/a	n/a	39.3725	0	n/a	n/a	24.3616	0
UI: UG vs GR	CHG	36	4	5584906	5587234	1	VIT_04s0008g05880	No description	n/a	n/a	16.6647	0	n/a	n/a	29.4847	0
UI: UG vs GR	CHG	37	4	6473391	6475440	2	VIT_04s0008g06530	Formin-like protein [Source:UniProtKB/TrEMBL;Acc:F6H333]	n/a	n/a	68.1744	0.33028	n/a	n/a	38.0321	3.04744
UI: UG vs GR	CHG	38	4	7122334	7125069	1			n/a	n/a	84.2197	0	n/a	n/a	74.4694	0
UI: UG vs GR	CHG	39	4	7540026	7541871	1			n/a	n/a	38.1285	0	n/a	n/a	25.5715	0
UI: UG vs GR	CHG	40	4	9496491	9497404	1	VIT_04s0069g01020	No description	n/a	n/a	47.3414	0	n/a	n/a	28.1181	0
UI: UG vs GR	CHG	41	4	10027803	10029147	1	VIT_04s0069g01180	No description	n/a	n/a	66.2683	0	n/a	n/a	39.6592	0
UI: UG vs GR	CHG	42	4	11189379	11191718	1			n/a	n/a	27.4748	0	n/a	n/a	17.0545	0
UI: UG vs GR	CHG	43	4	15781770	15784050	1	VIT_04s0023g00030	No description	n/a	n/a	39.2835	0	n/a	n/a	28.6808	0
UI: UG vs GR	CHG	44	4	16761853	16763268	1	VIT_04s0023g00530	No description	n/a	n/a	67.1275	0	n/a	n/a	53.0285	0
UI: UG vs GR	CHG	45	4	22406097	22407689	1	VIT_04s0044g01080	No description	n/a	n/a	6.93449	0	n/a	n/a	14.4303	0
UI: UG vs GR	CHG	46	4	22416381	22418089	1	VIT_04s0044g01090	No description	n/a	n/a	58.0876	0	n/a	n/a	40.0551	0
UI: UG vs GR	CHG	47	4	23174745	23176232	1	VIT_04s0044g01570	DNA topoisomerase [Source:UniProtKB/TrEMBL;Acc:D7U4C0]	n/a	n/a	55.6669	0	n/a	n/a	37.8904	0
UI: UG vs GR	CHG	48	4	23225973	23228128	1	VIT_04s0044g01580	No description	n/a	n/a	51.4397	0	n/a	n/a	32.7321	0
UI: UG vs GR	CHG	49	4	23327610	23332191	2			n/a	n/a	53.2171	16.0398	n/a	n/a	39.5675	16.9937
UI: UG vs GR	CHG	50	4	23419065	23422460	1	VIT_04s0044g01680	No description	n/a	n/a	27.4621	0	n/a	n/a	15.6901	0
UI: UG vs GR	CHG	51	4	23469143	23470820	1	VIT_04s0044g01690	No description	n/a	n/a	51.9258	0	n/a	n/a	42.6054	0
UI: UG vs GR	CHG	52	5	4813346	4816610	1	VIT_05s0020g03080	No description	n/a	n/a	30.1746	0	n/a	n/a	18.4758	0
UI: UG vs GR	CHG	53	5	5661542	5688825	1	VIT_05s0020g04000	No description	n/a	n/a	47.6923	0	n/a	n/a	36.5656	0
UI: UG vs GR	CHG	54	5	8552879	8557019	1	VIT_05s0049g01310	No description	n/a	n/a	30.7502	0	n/a	n/a	52.6447	0
UI: UG vs GR	CHG	55	5	9701117	9703424	1	VIT_05s0049g02090	No description	n/a	n/a	28.669	0	n/a	n/a	14.9022	0
UI: UG vs GR	CHG	56	5	10031077	10038490	2	VIT_05s0049g02320	No description	n/a	n/a	78.5499	2.49954	n/a	n/a	63.8771	1.20499
UI: UG vs GR	CHG	57	5	10380248	10381081	1			n/a	n/a	60.029	0	n/a	n/a	47.4343	0
UI: UG vs GR	CHG	58	5	10914359	10916885	1			n/a	n/a	33.192	0	n/a	n/a	18.5583	0
UI: UG vs GR	CHG	59	5	12061537	12063290	1	VIT_05s0051g00870	No description	n/a	n/a	48.3237	0	n/a	n/a	31.956	0
UI: UG vs GR	CHG	60	5	12291565	12294784	1	VIT_05s0051g00930	No description	n/a	n/a	67.8763	0	n/a	n/a	56.8924	0
UI: UG vs GR	CHG	61	5	12722515	12724504	1			n/a	n/a	71.6822	0	n/a	n/a	60.0065	0
UI: UG vs GR	CHG	62	5	13567673	13570014	1	VIT_05s0136g00240	No description	n/a	n/a	57.0356	0	n/a	n/a	40.455	0
UI: UG vs GR	CHG	63	5	13909088	13913494	1	VIT_05s0029g00010	No description	n/a	n/a	40.2042	0	n/a	n/a	28.8884	0
UI: UG vs GR	CHG	64	5	14723309	14724693	1			n/a	n/a	26.6109	0	n/a	n/a	12.225	0
UI: UG vs GR	CHG	65	5	17196531	17198749	1	VIT_05s0029g01270	No description	n/a	n/a	38.0951	0	n/a	n/a	24.4396	0
UI: UG vs GR	CHG	66	5	17683620	17686435	1			n/a	n/a	59.5701	0	n/a	n/a	46.1886	0
UI: UG vs GR	CHG	67	5	19353444	19355472	1	VIT_05s0062g00860	DNA topoisomerase [Source:UniProtKB/TrEMBL;Acc:F6I488]	n/a	n/a	73.4187	0	n/a	n/a	61.4475	0
UI: UG vs GR	CHG	68	5	20539751	20541602	1	VIT_05s0124g00120	No description	n/a	n/a	67.4572	0	n/a	n/a	49.4081	0
UI: UG vs GR	CHG	69	5	24041056	24045876	1	VIT_05s0094g00700	No description	n/a	n/a	18.1771	0	n/a	n/a	31.7217	0
UI: UG vs GR	CHG	70	5	24657865	24660820	1	VIT_05s0094g01380	No description	n/a	n/a	61.2327	0	n/a	n/a	42.5678	0
UI: UG vs GR	CHG	71	6	13558842	13561580	1	VIT_06s0009g01610	No description	n/a	n/a	68.4231	0	n/a	n/a	51.4446	0
UI: UG vs GR	CHG	72	6	13712201	13714234	1	VIT_06s0009g01720	No description	n/a	n/a	22.7753	0	n/a	n/a	8.09951	0
UI: UG vs GR	CHG	73	6	15472745	15474403	1	VIT_06s0009g02680	No description	n/a	n/a	56.9272	0	n/a	n/a	40.5598	0
UI: UG vs GR	CHG	74	6	18717790	18719617	1	VIT_06s0061g01050	No description	n/a	n/a	32.9935	0	n/a	n/a	12.5862	0
UI: UG vs GR	CHG	75	7	1544564	1546669	1	VIT_07s0104g00300	No description	n/a	n/a	68.8136	0	n/a	n/a	55.5088	0
UI: UG vs GR	CHG	76	7	5115379	5116771	1	VIT_07s0005g02810	No description	n/a	n/a	65.0387	0	n/a	n/a	48.0611	0
UI: UG vs GR	CHG	77	7	8324646	8328263	1			n/a	n/a	56.4676	0	n/a	n/a	42.3991	0
UI: UG vs GR	CHG	78	7	9714759	9717254	1	VIT_07s0005g05600	No description	n/a	n/a	21.5426	0	n/a	n/a	10.2087	0
UI: UG vs GR	CHG	79	7	9885874	9888172	1			n/a	n/a	57.082	0	n/a	n/a	33.0951	0
UI: UG vs GR	CHG	80	7	10138702	10140315	1	VIT_07s0005g05820	No description	n/a	n/a	43.2578	0	n/a	n/a	30.7844	0
UI: UG vs GR	CHG	81	7	12165290	12168198	1	VIT_07s0005g06730	No description	n/a	n/a	31.1817	0	n/a	n/a	20.4189	0
UI: UG vs GR	CHG	82	7	14318996	14321164	1	VIT_07s0185g00170	No description	n/a	n/a	54.7729	0	n/a	n/a	43.6056	0
UI: UG vs GR	CHG	83	7	14818896	14821573	1	VIT_07s0191g00060	40S ribosomal protein S6 [Source:UniProtKB/TrEMBL;Acc:D7TRL3]	n/a	n/a	25.667	0	n/a	n/a	14.2513	0
UI: UG vs GR	CHG	84	7	18647315	18649299	1	VIT_07s0031g02480	Beta-galactosidase [Source:UniProtKB/TrEMBL;Acc:D7SWF1]	n/a	n/a	72.0443	0	n/a	n/a	55.3283	0
UI: UG vs GR	CHG	85	7	18712238	18713522	1	VIT_07s0031g02510	NAD-dependent protein deacylase [Source:UniProtKB/TrEMBL;Acc:D7SWF4]	n/a	n/a	39.4219	0	n/a	n/a	16.6491	0
UI: UG vs GR	CHG	86	7	18878972	18880951	1			n/a	n/a	33.279	0	n/a	n/a	18.2719	0
UI: UG vs GR	CHG	87	8	1156532	1158807	1	VIT_08s0056g00770	No description	n/a	n/a	45.3454	0	n/a	n/a	32.6179	0
UI: UG vs GR	CHG	88	8	5078882	5082131	1	VIT_08s0032g00990	No description	n/a	n/a	63.9243	0	n/a	n/a	48.462	0
UI: UG vs GR	CHG	89	9	3228705	3232294	1	VIT_09s0002g03550	No description	n/a	n/a	18.937	0	n/a	n/a	33.2498	0
UI: UG vs GR	CHG	90	9	13038719	13040816	1	VIT_09s0070g00100	No description	n/a	n/a	29.6777	0	n/a	n/a	19.147	0
UI: UG vs GR	CHG	91	9	13572404	13574404	1	VIT_09s0070g00370	No description	n/a	n/a	37.2103	0	n/a	n/a	23.5414	0
UI: UG vs GR	CHG	92	9	13777624	13782527	1	VIT_09s0070g00490	No description	n/a	n/a	56.996	0	n/a	n/a	46.1961	0
UI: UG vs GR	CHG	93	9	13812212	13814208	1	VIT_09s0070g00500	No description	n/a	n/a	37.2754	0	n/a	n/a	26.26	0
UI: UG vs GR	CHG	94	9	14807152	14808457	1			n/a	n/a	89.2844	0	n/a	n/a	77.4228	0
UI: UG vs GR	CHG	95	9	15564361	15568986	1			n/a	n/a	64.4362	0	n/a	n/a	48.5607	0
UI: UG vs GR	CHG	96	9	15824576	15825618	1			n/a	n/a	68.8376	0	n/a	n/a	57.7323	0
UI: UG vs GR	CHG	97	9	16933395	16935763	1	VIT_09s0018g00630	Terpene cyclase/mutase family member [Source:UniProtKB/TrEMBL;Acc:F6HBS6]	n/a	n/a	73.7065	0	n/a	n/a	60.2874	0
UI: UG vs GR	CHG	98	9	17677903	17679551	1	VIT_09s0018g01050	No description	n/a	n/a	28.1888	0	n/a	n/a	14.6677	0
UI: UG vs GR	CHG	99	9	20981339	20983145	1	VIT_09s0054g00440	No description	n/a	n/a	44.0698	0	n/a	n/a	33.5779	0
UI: UG vs GR	CHG	100	10	1551377	1552682	1	VIT_10s0003g00250	Alpha-1,4 glucan phosphorylase [Source:UniProtKB/TrEMBL;Acc:F6HM34]	n/a	n/a	47.3397	0	n/a	n/a	29.227	0
UI: UG vs GR	CHG	101	10	1920416	1924320	1	VIT_10s0003g00670	No description	n/a	n/a	48.0431	0	n/a	n/a	33.3347	0
UI: UG vs GR	CHG	102	10	4277857	4279688	1	VIT_10s0003g02380	No description	n/a	n/a	71.5855	0	n/a	n/a	60.3734	0
UI: UG vs GR	CHG	103	10	5000990	5004488	1	VIT_10s0003g02880	No description	n/a	n/a	11.6685	0	n/a	n/a	22.7293	0
UI: UG vs GR	CHG	104	10	13739986	13743756	1	VIT_10s0042g00610	No description	n/a	n/a	28.8972	0	n/a	n/a	18.9006	0
UI: UG vs GR	CHG	105	10	13869381	13875679	1	VIT_10s0042g00700	No description	n/a	n/a	37.8597	0	n/a	n/a	31.0445	0
UI: UG vs GR	CHG	106	10	17534600	17536364	1	VIT_10s0071g00940	No description	n/a	n/a	29.8777	0	n/a	n/a	19.2877	0
UI: UG vs GR	CHG	107	10	17548251	17549692	1	VIT_10s0071g00940	No description	n/a	n/a	56.4004	0	n/a	n/a	43.848	0
UI: UG vs GR	CHG	108	11	4763034	4765013	1	VIT_11s0016g05420	Non-specific serine/threonine protein kinase [Source:UniProtKB/TrEMBL;Acc:D7TC25]	n/a	n/a	47.1722	0	n/a	n/a	38.3832	0
UI: UG vs GR	CHG	109	11	5159482	5161971	1	VIT_11s0016g05700	No description	n/a	n/a	63.768	0	n/a	n/a	36.7572	0
UI: UG vs GR	CHG	110	11	5409046	5413377	1			n/a	n/a	69.0729	0	n/a	n/a	56.3328	0
UI: UG vs GR	CHG	111	11	6106167	6108496	1	VIT_11s0118g00410	No description	n/a	n/a	61.3947	0	n/a	n/a	43.6176	0
UI: UG vs GR	CHG	112	11	6459103	6460458	1	VIT_11s0118g00680	No description	n/a	n/a	43.9896	0	n/a	n/a	24.5843	0
UI: UG vs GR	CHG	113	11	7142555	7147586	1			n/a	n/a	85.1577	0	n/a	n/a	73.7504	0
UI: UG vs GR	CHG	114	11	13903940	13905762	1			n/a	n/a	48.0401	0	n/a	n/a	26.2634	0
UI: UG vs GR	CHG	115	11	16834516	16836233	1			n/a	n/a	34.0838	0	n/a	n/a	21.0181	0
UI: UG vs GR	CHG	116	11	17855483	17857042	1	VIT_11s0052g00460	No description	n/a	n/a	64.4934	0	n/a	n/a	52.0137	0
UI: UG vs GR	CHG	117	11	19040605	19043252	1	VIT_11s0052g01380	No description	n/a	n/a	43.2382	0	n/a	n/a	32.2146	0
UI: UG vs GR	CHG	118	11	19531116	19533367	1	VIT_11s0052g01720	No description	n/a	n/a	34.2041	0	n/a	n/a	20.0778	0
UI: UG vs GR	CHG	119	12	2163742	2166052	1	VIT_12s0028g01510	No description	n/a	n/a	44.1476	0	n/a	n/a	54.317	0
UI: UG vs GR	CHG	120	12	2686611	2688711	1	VIT_12s0028g02020	No description	n/a	n/a	67.9015	0	n/a	n/a	56.8083	0
UI: UG vs GR	CHG	121	12	2740303	2743452	1			n/a	n/a	61.7841	0	n/a	n/a	48.247	0
UI: UG vs GR	CHG	122	12	8690594	8693484	1			n/a	n/a	58.1599	0	n/a	n/a	49.0027	0
UI: UG vs GR	CHG	123	12	13734311	13737142	1	VIT_12s0055g00590	No description	n/a	n/a	33.7003	0	n/a	n/a	22.2626	0
UI: UG vs GR	CHG	124	12	13885553	13887269	1			n/a	n/a	58.6194	0	n/a	n/a	38.1694	0
UI: UG vs GR	CHG	125	12	17051842	17053330	1	VIT_12s0034g01130	No description	n/a	n/a	32.1874	0	n/a	n/a	21.5986	0
UI: UG vs GR	CHG	126	12	17250432	17255813	1	VIT_12s0034g01260	No description	n/a	n/a	32.6889	0	n/a	n/a	19.899	0
UI: UG vs GR	CHG	127	12	17676224	17677263	1	VIT_12s0034g01620	Putative uncharacterized protein [Source:UniProtKB/TrEMBL;Acc:F6H921]	n/a	n/a	65.2835	0	n/a	n/a	50.3313	0
UI: UG vs GR	CHG	128	12	18620261	18622352	1	VIT_12s0034g02230	No description	n/a	n/a	65.263	0	n/a	n/a	54.3473	0
UI: UG vs GR	CHG	129	12	18918358	18919614	1	VIT_12s0034g02420	No description	n/a	n/a	43.6668	0	n/a	n/a	31.6364	0
UI: UG vs GR	CHG	130	12	20278482	20280558	1	VIT_12s0035g00800	No description	n/a	n/a	62.3567	0	n/a	n/a	45.1418	0
UI: UG vs GR	CHG	131	12	22236521	22239750	1	VIT_12s0035g01920	Methionine S-methyltransferase [Source:UniProtKB/TrEMBL;Acc:D7TGK4]	n/a	n/a	28.1003	0	n/a	n/a	12.8643	0
UI: UG vs GR	CHG	132	13	5205827	5208461	1	VIT_13s0019g03960	No description	n/a	n/a	33.9599	0	n/a	n/a	18.1688	0
UI: UG vs GR	CHG	133	13	14724338	14726530	1			n/a	n/a	35.3736	0	n/a	n/a	25.1977	0
UI: UG vs GR	CHG	134	13	17776374	17780580	1			n/a	n/a	74.4258	0	n/a	n/a	56.1179	0
UI: UG vs GR	CHG	135	13	18974790	18976674	1	VIT_13s0084g00220	No description	n/a	n/a	66.9724	0	n/a	n/a	53.9713	0
UI: UG vs GR	CHG	136	13	20669927	20671465	1	VIT_13s0139g00390	No description	n/a	n/a	62.3195	0	n/a	n/a	49.7694	0
UI: UG vs GR	CHG	137	13	21021902	21023870	1	VIT_13s0158g00130	No description	n/a	n/a	15.2509	0	n/a	n/a	3.90237	0
UI: UG vs GR	CHG	138	14	5170658	5177129	1	VIT_14s0030g00880	No description	n/a	n/a	73.416	0	n/a	n/a	60.3143	0
UI: UG vs GR	CHG	139	14	6175161	6177750	1	VIT_14s0030g01530	No description	n/a	n/a	21.8603	0	n/a	n/a	10.7021	0
UI: UG vs GR	CHG	140	14	6730416	6734128	1	VIT_14s0030g01840	No description	n/a	n/a	52.0201	0	n/a	n/a	40.3329	0
UI: UG vs GR	CHG	141	14	8415887	8418499	1	VIT_14s0081g00460	No description	n/a	n/a	81.8873	0	n/a	n/a	66.1142	0
UI: UG vs GR	CHG	142	14	9695131	9697767	1	VIT_14s0036g00230	No description	n/a	n/a	38.8886	0	n/a	n/a	23.3944	0
UI: UG vs GR	CHG	143	14	9923197	9925105	1			n/a	n/a	33.1034	0	n/a	n/a	19.7362	0
UI: UG vs GR	CHG	144	14	10227048	10229100	1			n/a	n/a	50.3291	0	n/a	n/a	31.0403	0
UI: UG vs GR	CHG	145	14	12760488	12762554	1	VIT_14s0036g01460	No description	n/a	n/a	22.9069	0	n/a	n/a	6.93406	0
UI: UG vs GR	CHG	146	14	14687085	14689478	1			n/a	n/a	35.0835	0	n/a	n/a	21.7296	0
UI: UG vs GR	CHG	147	14	15746550	15747832	1	VIT_14s0006g00850	No description	n/a	n/a	13.8427	0	n/a	n/a	2.98868	0
UI: UG vs GR	CHG	148	14	15769508	15770907	1	VIT_14s0006g00860	No description	n/a	n/a	61.6237	0	n/a	n/a	48.0487	0
UI: UG vs GR	CHG	149	14	15799584	15802344	1	VIT_14s0006g00860	No description	n/a	n/a	44.2239	0	n/a	n/a	26.5219	0
UI: UG vs GR	CHG	150	14	15862599	15865424	1	VIT_14s0006g00910	No description	n/a	n/a	34.4599	0	n/a	n/a	23.0667	0
UI: UG vs GR	CHG	151	14	16007504	16008760	1	VIT_14s0006g00960	No description	n/a	n/a	33.3835	0	n/a	n/a	20.8789	0
UI: UG vs GR	CHG	152	14	16298914	16302985	1			n/a	n/a	53.5998	0	n/a	n/a	42.4029	0
UI: UG vs GR	CHG	153	14	17163309	17168322	1			n/a	n/a	76.1017	0	n/a	n/a	59.5409	0
UI: UG vs GR	CHG	154	14	18723610	18725430	1	VIT_14s0006g01950	No description	n/a	n/a	36.1885	0	n/a	n/a	16.6981	0
UI: UG vs GR	CHG	155	14	19515008	19516914	1	VIT_14s0006g02210	DNA ligase [Source:UniProtKB/TrEMBL;Acc:F6HSN4]	n/a	n/a	74.3	0	n/a	n/a	62.5656	0
UI: UG vs GR	CHG	156	14	21620618	21623182	1	VIT_14s0006g03120	No description	n/a	n/a	37.0574	0	n/a	n/a	24.7086	0
UI: UG vs GR	CHG	157	14	21723443	21725933	1	VIT_14s0006g03170	No description	n/a	n/a	35.7488	0	n/a	n/a	24.3537	0
UI: UG vs GR	CHG	158	14	22707776	22709553	1			n/a	n/a	45.8156	0	n/a	n/a	31.506	0
UI: UG vs GR	CHG	159	14	23313979	23315371	1	VIT_14s0083g01020	No description	n/a	n/a	26.844	0	n/a	n/a	12.1607	0
UI: UG vs GR	CHG	160	14	23701184	23706825	1	VIT_14s0068g00020	No description	n/a	n/a	63.6506	0	n/a	n/a	50.7224	0
UI: UG vs GR	CHG	161	14	24187452	24190674	1	VIT_14s0068g00420	No description	n/a	n/a	60.5535	0	n/a	n/a	44.0681	0
UI: UG vs GR	CHG	162	14	24411533	24413107	1	VIT_14s0068g00630	No description	n/a	n/a	29.1606	0	n/a	n/a	17.3836	0
UI: UG vs GR	CHG	163	14	24585904	24587190	1	VIT_14s0068g00800	No description	n/a	n/a	59.5275	0	n/a	n/a	39.3483	0
UI: UG vs GR	CHG	164	14	25120384	25124853	1	VIT_14s0068g01420	No description	n/a	n/a	34.6384	0	n/a	n/a	24.0497	0
UI: UG vs GR	CHG	165	14	30240021	30241967	1	VIT_14s0108g01680	Sister chromatid cohesion protein [Source:UniProtKB/TrEMBL;Acc:D7SXK2]	n/a	n/a	24.3919	0	n/a	n/a	10.6092	0
UI: UG vs GR	CHG	166	15	6649443	6652159	1	VIT_15s0045g01170	No description	n/a	n/a	34.1466	0	n/a	n/a	24.8432	0
UI: UG vs GR	CHG	167	15	10166422	10172716	1	VIT_15s0021g00530	No description	n/a	n/a	22.1747	0	n/a	n/a	8.51548	0
UI: UG vs GR	CHG	168	15	14268517	14270137	1			n/a	n/a	25.7798	0	n/a	n/a	15.0346	0
UI: UG vs GR	CHG	169	15	19997714	19999523	1	VIT_15s0046g03390	No description	n/a	n/a	22.5287	0	n/a	n/a	8.55067	0
UI: UG vs GR	CHG	170	15	20240549	20241626	1	VIT_15s0046g03720	No description	n/a	n/a	48.8514	0	n/a	n/a	37.0415	0
UI: UG vs GR	CHG	171	16	1175869	1177045	1			n/a	n/a	71.1404	0	n/a	n/a	51.6455	0
UI: UG vs GR	CHG	172	16	2354250	2357230	1	VIT_16s0039g02240	No description	n/a	n/a	18.483	0	n/a	n/a	35.271	0
UI: UG vs GR	CHG	173	16	3762887	3763961	1	VIT_16s0115g00210	No description	n/a	n/a	74.8538	0	n/a	n/a	63.3967	0
UI: UG vs GR	CHG	174	16	4548853	4553339	2	VIT_16s0115g00490	No description	n/a	n/a	69.8116	9.29585	n/a	n/a	55.8794	9.91394
UI: UG vs GR	CHG	175	16	14317488	14324221	1			n/a	n/a	38.8587	0	n/a	n/a	25.0179	0
UI: UG vs GR	CHG	176	16	16387317	16392051	1	VIT_16s0100g00900	Stilbene synthase 4 [Source:UniProtKB/Swiss- Prot;Acc:A5AEM3]	n/a	n/a	41.1058	0	n/a	n/a	24.37	0
UI: UG vs GR	CHG	177	16	18563232	18569340	1			n/a	n/a	34.4613	0	n/a	n/a	22.4451	0
UI: UG vs GR	CHG	178	16	19280640	19282665	1	VIT_16s0050g02360	No description	n/a	n/a	47.257	0	n/a	n/a	33.0062	0
UI: UG vs GR	CHG	179	16	21665766	21669030	1			n/a	n/a	62.2049	0	n/a	n/a	46.5689	0
UI: UG vs GR	CHG	180	17	1384076	1386365	1	VIT_17s0000g01840	No description	n/a	n/a	20.7589	0	n/a	n/a	9.0108	0
UI: UG vs GR	CHG	181	17	3009608	3013793	1	VIT_17s0000g03120	No description	n/a	n/a	51.0581	0	n/a	n/a	36.6848	0
UI: UG vs GR	CHG	182	17	3663876	3670702	2	VIT_17s0000g03720 VIT_17s0000g03730	No description No description	n/a	n/a	55.6214	11.7322	n/a	n/a	39.2368	13.4373
UI: UG vs GR	CHG	183	17	7587975	7590262	1			n/a	n/a	69.8163	0	n/a	n/a	53.5366	0
UI: UG vs GR	CHG	184	17	8777529	8779779	1	VIT_17s0000g07810	No description	n/a	n/a	35.5654	0	n/a	n/a	21.4358	0
UI: UG vs GR	CHG	185	17	9474435	9476880	1	VIT_17s0000g08350	No description	n/a	n/a	16.571	0	n/a	n/a	3.17604	0
UI: UG vs GR	CHG	186	17	10185921	10187593	1	VIT_17s0000g08780	No description	n/a	n/a	56.0619	0	n/a	n/a	34.1347	0
UI: UG vs GR	CHG	187	17	16353627	16355014	1			n/a	n/a	32.6558	0	n/a	n/a	20.6348	0
UI: UG vs GR	CHG	188	18	407086	408108	1	VIT_18s0122g00470	No description	n/a	n/a	20.7502	0	n/a	n/a	2.87146	0
UI: UG vs GR	CHG	189	18	998130	1005927	1	VIT_18s0122g01440	No description	n/a	n/a	62.6612	0	n/a	n/a	44.8348	0
UI: UG vs GR	CHG	190	18	3856327	3858984	1	VIT_18s0001g04440	No description	n/a	n/a	38.8765	0	n/a	n/a	27.7008	0
UI: UG vs GR	CHG	191	18	5399841	5401867	1	VIT_18s0001g07170	No description	n/a	n/a	47.0842	0	n/a	n/a	26.0034	0
UI: UG vs GR	CHG	192	18	6019447	6021826	1	VIT_18s0001g07710	No description	n/a	n/a	63.0642	0	n/a	n/a	49.4337	0
UI: UG vs GR	CHG	193	18	7362576	7366386	1	VIT_18s0001g08850	Calcium-transporting ATPase [Source:UniProtKB/TrEMBL;Acc:F6H186]	n/a	n/a	56.5352	0	n/a	n/a	39.7915	0
UI: UG vs GR	CHG	194	18	16262484	16264987	1			n/a	n/a	62.7908	0	n/a	n/a	51.4844	0
UI: UG vs GR	CHG	195	19	549978	553916	2	VIT_19s0014g00530	No description	n/a	n/a	27.8487	4.6285	n/a	n/a	13.955	3.30103
UI: UG vs GR	CHG	196	19	2198767	2201360	1	VIT_19s0014g02020	No description	n/a	n/a	30.0562	0	n/a	n/a	13.1644	0
UI: UG vs GR	CHG	197	19	4000808	4002640	1			n/a	n/a	69.1293	0	n/a	n/a	42.328	0
UI: UG vs GR	CHG	198	19	6383272	6385386	1	VIT_19s0090g00270	No description	n/a	n/a	41.2411	0	n/a	n/a	20.4474	0
UI: UG vs GR	CHG	199	19	7810867	7812971	1	VIT_19s0090g01770	No description	n/a	n/a	27.4218	0	n/a	n/a	15.517	0
UI: UG vs GR	CHG	200	19	8649143	8651550	1	VIT_19s0015g00570	No description	n/a	n/a	45.0668	0	n/a	n/a	30.7696	0
UI: UG vs GR	CHG	201	19	10787743	10789510	1	VIT_19s0015g01940	No description	n/a	n/a	34.7051	0	n/a	n/a	23.4778	0
UI: UG vs GR	CHG	202	19	11023041	11026542	1	VIT_19s0015g01970	No description	n/a	n/a	35.5007	0	n/a	n/a	21.9224	0
UI: UG vs GR	CHG	203	19	21850065	21851587	1	VIT_19s0027g01600	No description	n/a	n/a	36.3326	0	n/a	n/a	24.4184	0
UI: UG vs GR	CHG	204	19	21942382	21945434	1	VIT_19s0027g01670	No description	n/a	n/a	58.2466	0	n/a	n/a	36.4166	0
UG: IR vs UI	CHH	1	1	7316175	7316568	1			22.6346	0	1.03395	0	n/a	n/a	n/a	n/a
UG: IR vs UI	CHH	2	1	9486850	9487096	1	VIT_01s0026g00700	No description	15.9543	0	32.3103	0	n/a	n/a	n/a	n/a
UG: IR vs UI	CHH	3	1	17797715	17798013	1			4.05604	0	59.0102	0	n/a	n/a	n/a	n/a
UG: IR vs UI	CHH	4	2	3092340	3092705	1	VIT_02s0025g03560	No description	2.29267	0	16.9678	0	n/a	n/a	n/a	n/a
UG: IR vs UI	CHH	5	2	13478740	13479021	1	VIT_02s0033g00080	No description	18.0111	0	2.30541	0	n/a	n/a	n/a	n/a
UG: IR vs UI	CHH	6	2	17197543	17197786	1	VIT_02s0087g00080	No description	10.8163	0	0.502541	0	n/a	n/a	n/a	n/a
UG: IR vs UI	CHH	7	3	7775419	7775666	1			27.8113	0	3.4946	0	n/a	n/a	n/a	n/a
UG: IR vs UI	CHH	8	3	12189823	12190287	1	VIT_03s0167g00010	No description	21.2981	0	36.4166	0	n/a	n/a	n/a	n/a
UG: IR vs UI	CHH	9	4	923820	924168	1	VIT_04s0008g01110	No description	6.1392	0	19.3954	0	n/a	n/a	n/a	n/a
UG: IR vs UI	CHH	10	4	9130523	9131021	1	VIT_04s0069g00900	No description	8.07686	0	21.3613	0	n/a	n/a	n/a	n/a
UG: IR vs UI	CHH	11	4	9888719	9889140	1			23.393	0	4.28031	0	n/a	n/a	n/a	n/a
UG: IR vs UI	CHH	12	4	14268243	14268528	1	VIT_04s0043g00550	No description	9.87208	0	16.4456	0	n/a	n/a	n/a	n/a
UG: IR vs UI	CHH	13	4	19568058	19568286	1			16.7613	0	5.04834	0	n/a	n/a	n/a	n/a
UG: IR vs UI	CHH	14	4	21059151	21059579	1			2.62326	0	13.626	0	n/a	n/a	n/a	n/a
UG: IR vs UI	CHH	15	4	21524999	21525270	1			17.4319	0	1.08333	0	n/a	n/a	n/a	n/a
UG: IR vs UI	CHH	16	5	17569664	17569914	1	VIT_05s0029g01450	No description	1.93702	0	25.5258	0	n/a	n/a	n/a	n/a
UG: IR vs UI	CHH	17	5	21719851	21720401	1			12.4504	0	2.11499	0	n/a	n/a	n/a	n/a
UG: IR vs UI	CHH	18	6	7887127	7887396	1			6.45115	0	44.539	0	n/a	n/a	n/a	n/a
UG: IR vs UI	CHH	19	6	11723854	11724231	1			5.47054	0	18.6779	0	n/a	n/a	n/a	n/a
UG: IR vs UI	CHH	20	7	4089161	4089731	1			12.9026	0	1.37227	0	n/a	n/a	n/a	n/a
UG: IR vs UI	CHH	21	7	10431629	10431966	1	VIT_07s0005g05950	No description	31.9183	0	8.93805	0	n/a	n/a	n/a	n/a
UG: IR vs UI	CHH	22	8	16354189	16354524	1	VIT_08s0007g02310	No description	17.4559	0	55.5168	0	n/a	n/a	n/a	n/a
UG: IR vs UI	CHH	23	9	4768877	4769115	1	VIT_09s0002g05110	No description	24.4497	0	7.07526	0	n/a	n/a	n/a	n/a
UG: IR vs UI	CHH	24	9	13710080	13710378	1			1.79693	0	16.188	0	n/a	n/a	n/a	n/a
UG: IR vs UI	CHH	25	9	14945384	14945820	1			21.9756	0	44.8963	0	n/a	n/a	n/a	n/a
UG: IR vs UI	CHH	26	9	18168333	18168673	1			46.7389	0	62.7878	0	n/a	n/a	n/a	n/a
UG: IR vs UI	CHH	27	10	948790	949061	1	VIT_10s0116g01700	Autophagy-related protein [Source:UniProtKB/TrEMBL;Acc:F6H7L8]	1.70952	0	14.0206	0	n/a	n/a	n/a	n/a
UG: IR vs UI	CHH	28	10	2689713	2690109	1			73.7943	0	22.2781	0	n/a	n/a	n/a	n/a
UG: IR vs UI	CHH	29	10	2918633	2918892	1	VIT_10s0003g01510	No description	13.1802	0	2.3535	0	n/a	n/a	n/a	n/a
UG: IR vs UI	CHH	30	10	4772604	4772864	1			58.2058	0	1.56592	0	n/a	n/a	n/a	n/a
UG: IR vs UI	CHH	31	10	17190277	17190518	1			9.04195	0	30.7949	0	n/a	n/a	n/a	n/a
UG: IR vs UI	CHH	32	10	17896697	17896943	1	VIT_10s0071g01110	No description	43.6795	0	5.89988	0	n/a	n/a	n/a	n/a
UG: IR vs UI	CHH	33	11	13151383	13151961	1	VIT_11s0065g00070	No description	19.3162	0	7.64341	0	n/a	n/a	n/a	n/a
UG: IR vs UI	CHH	34	11	15499426	15499754	1			6.41244	0	14.0972	0	n/a	n/a	n/a	n/a
UG: IR vs UI	CHH	35	11	16256122	16256495	1			9.11745	0	21.5427	0	n/a	n/a	n/a	n/a
UG: IR vs UI	CHH	36	11	19058636	19059036	1	VIT_11s0052g01390	No description	6.07524	0	35.8697	0	n/a	n/a	n/a	n/a
UG: IR vs UI	CHH	37	12	3291806	3292148	1	VIT_12s0028g02530	No description	0.587286	0	24.6582	0	n/a	n/a	n/a	n/a
UG: IR vs UI	CHH	38	12	18213284	18213634	1			38.2578	0	2.24627	0	n/a	n/a	n/a	n/a
UG: IR vs UI	CHH	39	12	19127579	19127922	1			11.1314	0	31.2749	0	n/a	n/a	n/a	n/a
UG: IR vs UI	CHH	40	13	9711579	9712086	1			29.4444	0	14.6752	0	n/a	n/a	n/a	n/a
UG: IR vs UI	CHH	41	13	10362171	10362470	1			30.5375	0	9.1893	0	n/a	n/a	n/a	n/a
UG: IR vs UI	CHH	42	14	10943138	10943414	1	VIT_14s0036g00750	No description	28.0524	0	4.54808	0	n/a	n/a	n/a	n/a
UG: IR vs UI	CHH	43	14	20163330	20163587	1	VIT_14s0006g02500	No description	24.4948	0	41.4689	0	n/a	n/a	n/a	n/a
UG: IR vs UI	CHH	44	15	498066	498327	1	VIT_15s0024g00350	No description	28.9913	0	13.2085	0	n/a	n/a	n/a	n/a
UG: IR vs UI	CHH	45	15	1178638	1178871	1	VIT_15s0024g00700	Lysine--tRNA ligase [Source:UniProtKB/TrEMBL;Acc:F6I5G4]	3.13653	0	16.1116	0	n/a	n/a	n/a	n/a
UG: IR vs UI	CHH	46	15	6860237	6860547	1	VIT_15s0045g01250	No description	14.2225	0	4.33492	0	n/a	n/a	n/a	n/a
UG: IR vs UI	CHH	47	16	476364	476732	1			76.8698	0	89.1838	0	n/a	n/a	n/a	n/a
UG: IR vs UI	CHH	48	16	17521921	17522296	1	VIT_16s0050g00570	Pectin acetylesterase [Source:UniProtKB/TrEMBL;Acc:E0CV10]	1.21916	0	10.5772	0	n/a	n/a	n/a	n/a
UG: IR vs UI	CHH	49	16	20574733	20575071	1			18.3939	0	7.62278	0	n/a	n/a	n/a	n/a
UG: IR vs UI	CHH	50	17	11885272	11885533	1			7.69178	0	26.2783	0	n/a	n/a	n/a	n/a
UG: IR vs UI	CHH	51	18	12718696	12718958	1	VIT_18s0001g14670	No description	0.537913	0	20.4189	0	n/a	n/a	n/a	n/a
UG: IR vs UI	CHH	52	18	14314261	14314534	1	VIT_18s0166g00290	No description	4.76974	0	14.6344	0	n/a	n/a	n/a	n/a
UG: IR vs UI	CHH	53	18	20585133	20585423	1	VIT_18s0072g01050	No description	55.9036	0	6.50384	0	n/a	n/a	n/a	n/a
UG: IR vs UI	CHH	54	18	26516653	26517111	1			4.77815	0	21.2347	0	n/a	n/a	n/a	n/a
UG: IR vs UI	CHH	55	18	26640215	26640561	1			3.29002	0	18.8237	0	n/a	n/a	n/a	n/a
UG: IR vs UI	CHH	56	19	2204613	2205101	1	VIT_19s0014g02020	No description	6.75333	0	17.8341	0	n/a	n/a	n/a	n/a
UG: IR vs UI	CHH	57	19	4977140	4977423	1			14.7175	0	0.462963	0	n/a	n/a	n/a	n/a
UG: IR vs UI	CHH	58	19	7185339	7185811	1			20.0596	0	42.3942	0	n/a	n/a	n/a	n/a
UG: IR vs UI	CHH	59	19	8301442	8301834	1	VIT_19s0015g00300	No description	0.191064	0	14.3111	0	n/a	n/a	n/a	n/a
UG: IR vs UI	CHH	60	19	10465541	10465827	1	VIT_19s0015g01760	No description	10.7625	0	1.42793	0	n/a	n/a	n/a	n/a
UG: IR vs UI	CHH	61	19	22684124	22684415	1			20.8722	0	6.14437	0	n/a	n/a	n/a	n/a
GR: IR vs UI	CHH	1	1	5178987	5179241	1			n/a	n/a	n/a	n/a	27.2696	0	7.23199	0
GR: IR vs UI	CHH	2	1	22002569	22003049	1			n/a	n/a	n/a	n/a	18.9241	0	1.73656	0
GR: IR vs UI	CHH	3	4	15799221	15799544	1			n/a	n/a	n/a	n/a	2.70142	0	31.0989	0
GR: IR vs UI	CHH	4	4	15902847	15903134	1			n/a	n/a	n/a	n/a	93.1313	0	40.2265	0
GR: IR vs UI	CHH	5	4	23032876	23033121	1	VIT_04s0044g01480	No description	n/a	n/a	n/a	n/a	1.31779	0	19.5337	0
GR: IR vs UI	CHH	6	4	23465765	23466091	1	VIT_04s0044g01690	No description	n/a	n/a	n/a	n/a	47.1452	0	12.2267	0
GR: IR vs UI	CHH	7	5	4071674	4071933	1	VIT_05s0020g02380	Hexosyltransferase [Source:UniProtKB/TrEMBL;Acc:F6HDK1]	n/a	n/a	n/a	n/a	0.747984	0	13.2918	0
GR: IR vs UI	CHH	8	5	23110871	23111212	1	VIT_05s0102g01050	No description	n/a	n/a	n/a	n/a	4.57152	0	22.2119	0
GR: IR vs UI	CHH	9	5	24052219	24052586	1			n/a	n/a	n/a	n/a	4.64524	0	11.4241	0
GR: IR vs UI	CHH	10	6	13572499	13572864	1	VIT_06s0009g01610	No description	n/a	n/a	n/a	n/a	31.188	0	1.16398	0
GR: IR vs UI	CHH	11	7	18788672	18789106	1			n/a	n/a	n/a	n/a	13.3408	0	0.833104	0
GR: IR vs UI	CHH	12	8	812247	812476	1	VIT_08s0056g00570	No description	n/a	n/a	n/a	n/a	18.5711	0	6.70011	0
GR: IR vs UI	CHH	13	8	9861855	9862202	1	VIT_08s0058g00730	No description	n/a	n/a	n/a	n/a	20.8464	0	5.57742	0
GR: IR vs UI	CHH	14	10	18003423	18003701	1	VIT_10s0071g01150	Katanin p80 WD40 repeat-containing subunit B1 homolog [Source:UniProtKB/TrEMBL;Acc:F6HVX7]	n/a	n/a	n/a	n/a	19.5432	0	5.0378	0
GR: IR vs UI	CHH	15	12	2356108	2356392	1			n/a	n/a	n/a	n/a	1.17781	0	38.9391	0
GR: IR vs UI	CHH	16	12	20925629	20925913	1	VIT_12s0035g01120	No description	n/a	n/a	n/a	n/a	26.2963	0	2.64865	0
GR: IR vs UI	CHH	17	13	6659179	6659549	1			n/a	n/a	n/a	n/a	11.5078	0	1.15338	0
GR: IR vs UI	CHH	18	13	13761874	13762151	1	VIT_13s0073g00330	No description	n/a	n/a	n/a	n/a	24.0455	0	5.554	0
GR: IR vs UI	CHH	19	13	17992474	17992741	1	VIT_13s0047g01050	No description	n/a	n/a	n/a	n/a	32.4676	0	8.06919	0
GR: IR vs UI	CHH	20	13	19627381	19627765	1	VIT_13s0084g00600	DNA-directed RNA polymerase subunit beta [Source:UniProtKB/TrEMBL;Acc:F6HVC4]	n/a	n/a	n/a	n/a	4.74202	0	29.8082	0
GR: IR vs UI	CHH	21	14	13685170	13685459	1			n/a	n/a	n/a	n/a	5.6038	0	30.4484	0
GR: IR vs UI	CHH	22	14	14246022	14246225	1			n/a	n/a	n/a	n/a	32.6429	0	5.98434	0
GR: IR vs UI	CHH	23	14	21121739	21122090	1			n/a	n/a	n/a	n/a	5.40126	0	20.6747	0
GR: IR vs UI	CHH	24	15	12962096	12962366	1			n/a	n/a	n/a	n/a	24.9666	0	7.23399	0
GR: IR vs UI	CHH	25	16	429039	429368	1	VIT_16s0039g00800	No description	n/a	n/a	n/a	n/a	0.760436	0	13.629	0
GR: IR vs UI	CHH	26	16	972928	973531	1			n/a	n/a	n/a	n/a	27.701	0	6.50575	0
GR: IR vs UI	CHH	27	16	6098910	6099314	1			n/a	n/a	n/a	n/a	18.9455	0	2.75561	0
GR: IR vs UI	CHH	28	16	8330485	8330719	1	VIT_16s0013g01530	No description	n/a	n/a	n/a	n/a	8.43692	0	23.0856	0
GR: IR vs UI	CHH	29	17	12245217	12245524	1			n/a	n/a	n/a	n/a	16.9015	0	7.44658	0
GR: IR vs UI	CHH	30	18	9943074	9943318	1	VIT_18s0001g11670	GTP-binding nuclear protein [Source:UniProtKB/TrEMBL;Acc:F6H028]	n/a	n/a	n/a	n/a	51.11	0	5.53585	0
GR: IR vs UI	CHH	31	18	21647007	21647379	1			n/a	n/a	n/a	n/a	11.131	0	31.1526	0
GR: IR vs UI	CHH	32	19	5948730	5949013	1	VIT_19s0177g00120	No description	n/a	n/a	n/a	n/a	13.0007	0	2.47766	0
GR: IR vs UI	CHH	33	19	19209656	19210091	1			n/a	n/a	n/a	n/a	23.2004	0	6.46582	0
UI: UG vs GR	CHH	1	1	9652566	9653030	1			n/a	n/a	1.74827	0	n/a	n/a	12.1732	0
UI: UG vs GR	CHH	2	5	17408110	17408359	1	VIT_05s0029g01370	No description	n/a	n/a	1.3391	0	n/a	n/a	19.0201	0
UI: UG vs GR	CHH	3	5	20087674	20088026	1	VIT_05s0062g01260	No description	n/a	n/a	2.21364	0	n/a	n/a	12.7493	0
UI: UG vs GR	CHH	4	8	7872903	7873185	1	VIT_08s0105g00530	No description	n/a	n/a	4.307	0	n/a	n/a	8.59471	0
UI: UG vs GR	CHH	5	14	26934137	26934492	1			n/a	n/a	1.50044	0	n/a	n/a	13.5638	0
UI: UG vs GR	CHH	6	19	2204613	2205101	1	VIT_19s0014g02020	No description	n/a	n/a	17.8341	0	n/a	n/a	8.06923	0
IR: UG vs GR	CHH	1	1	7316175	7316568	1			n/a	n/a	22.6346	0	1.08788	0	n/a	n/a
IR: UG vs GR	CHH	2	1	8859535	8860027	1	VIT_01s0026g00220	No description	n/a	n/a	1.28745	0	14.7806	0	n/a	n/a
IR: UG vs GR	CHH	3	1	15171600	15171842	1			n/a	n/a	9.37897	0	30.9498	0	n/a	n/a
IR: UG vs GR	CHH	4	1	19392130	19392390	1			n/a	n/a	6.21412	0	19.8962	0	n/a	n/a
IR: UG vs GR	CHH	5	2	18464447	18464745	1			n/a	n/a	23.8812	0	7.41266	0	n/a	n/a
IR: UG vs GR	CHH	6	3	9584204	9584470	1	VIT_03s0088g01260	S-acyltransferase [Source:UniProtKB/TrEMBL;Acc:D7T3I6]	n/a	n/a	11.8116	0	28.8719	0	n/a	n/a
IR: UG vs GR	CHH	7	3	17374992	17375281	1	VIT_03s0017g01360	No description	n/a	n/a	11.7588	0	42.1698	0	n/a	n/a
IR: UG vs GR	CHH	8	4	5078264	5078620	1	VIT_04s0008g05600	No description	n/a	n/a	4.27161	0	17.2328	0	n/a	n/a
IR: UG vs GR	CHH	9	5	8782603	8782927	1			n/a	n/a	0.674603	0	14.1932	0	n/a	n/a
IR: UG vs GR	CHH	10	6	20439939	20440211	1	VIT_06s0080g00470	No description	n/a	n/a	6.04431	0	17.9627	0	n/a	n/a
IR: UG vs GR	CHH	11	7	15181607	15181868	1	VIT_07s0205g00110	UDP-Glycosyltransferase superfamily protein [Source:TAIR;Acc:AT5G65685](projected from arabidopsis_thaliana,AT5G65685)	n/a	n/a	3.88844	0	22.7408	0	n/a	n/a
IR: UG vs GR	CHH	12	7	19493314	19493730	1	VIT_07s0031g02850	No description	n/a	n/a	2.12577	0	23.336	0	n/a	n/a
IR: UG vs GR	CHH	13	8	16433360	16433699	1	VIT_08s0007g02360	No description	n/a	n/a	11.9648	0	28.0329	0	n/a	n/a
IR: UG vs GR	CHH	14	9	31983	32260	1			n/a	n/a	16.9245	0	5.96774	0	n/a	n/a
IR: UG vs GR	CHH	15	9	2919734	2920066	1	VIT_09s0002g03180	No description	n/a	n/a	9.04633	0	18.9176	0	n/a	n/a
IR: UG vs GR	CHH	16	9	7563540	7563775	1	VIT_09s0002g07520	No description	n/a	n/a	9.62235	0	53.2709	0	n/a	n/a
IR: UG vs GR	CHH	17	10	1177596	1178002	1	VIT_10s0116g01920	No description	n/a	n/a	10.8456	0	37.856	0	n/a	n/a
IR: UG vs GR	CHH	18	10	13530924	13531287	1			n/a	n/a	3.1568	0	36.1765	0	n/a	n/a
IR: UG vs GR	CHH	19	11	6829265	6829526	1			n/a	n/a	2.04899	0	20.4667	0	n/a	n/a
IR: UG vs GR	CHH	20	11	8641026	8641389	1			n/a	n/a	18.855	0	1.28774	0	n/a	n/a
IR: UG vs GR	CHH	21	11	10172475	10172741	1			n/a	n/a	31.0083	0	10.7167	0	n/a	n/a
IR: UG vs GR	CHH	22	11	16615834	16616124	1			n/a	n/a	3.98329	0	16.2321	0	n/a	n/a
IR: UG vs GR	CHH	23	11	17725535	17725776	1	VIT_11s0052g00390	No description	n/a	n/a	2.8849	0	14.7906	0	n/a	n/a
IR: UG vs GR	CHH	24	11	19058636	19059036	1	VIT_11s0052g01390	No description	n/a	n/a	6.07524	0	34.3322	0	n/a	n/a
IR: UG vs GR	CHH	25	13	19530386	19530885	1	VIT_13s0084g00560	No description	n/a	n/a	6.32193	0	20.823	0	n/a	n/a
IR: UG vs GR	CHH	26	14	20577579	20577881	1			n/a	n/a	7.38382	0	18.0976	0	n/a	n/a
IR: UG vs GR	CHH	27	14	23379135	23379416	1	VIT_14s0083g01050	No description	n/a	n/a	0.483436	0	17.0627	0	n/a	n/a
IR: UG vs GR	CHH	28	15	2340135	2340441	1	VIT_15s0024g01220	No description	n/a	n/a	9.46918	0	34.8636	0	n/a	n/a
IR: UG vs GR	CHH	29	15	2411687	2411965	1	VIT_15s0024g01240	No description	n/a	n/a	32.8832	0	11.5095	0	n/a	n/a
IR: UG vs GR	CHH	30	15	6456739	6457140	1	VIT_15s0045g01110	MIF4G domain-containing protein / MA3 domain- containing protein [Source:TAIR;Acc:AT1G80930](projected from arabidopsis_thaliana,AT1G80930)	n/a	n/a	6.38482	0	17.5764	0	n/a	n/a
IR: UG vs GR	CHH	31	15	6903361	6903605	1	VIT_15s0045g01250	No description	n/a	n/a	26.5068	0	63.3624	0	n/a	n/a
IR: UG vs GR	CHH	32	15	12962096	12962366	1			n/a	n/a	8.62801	0	24.9666	0	n/a	n/a
IR: UG vs GR	CHH	33	15	16122865	16123214	1	VIT_15s0048g01990	No description	n/a	n/a	1.03294	0	14.7516	0	n/a	n/a
IR: UG vs GR	CHH	34	15	17385075	17385461	1	VIT_15s0046g00390	E3 ubiquitin-protein ligase [Source:UniProtKB/TrEMBL;Acc:D7UCU1]	n/a	n/a	1.41875	0	16.6631	0	n/a	n/a
IR: UG vs GR	CHH	35	16	4075978	4076257	1	VIT_16s0115g00330	No description	n/a	n/a	65.0412	0	7.95733	0	n/a	n/a
IR: UG vs GR	CHH	36	16	4523833	4524131	1	VIT_16s0115g00470	No description	n/a	n/a	12.9674	0	38.8856	0	n/a	n/a
IR: UG vs GR	CHH	37	17	16947288	16947556	1			n/a	n/a	37.112	0	13.6474	0	n/a	n/a
IR: UG vs GR	CHH	38	18	8017597	8017889	1	VIT_18s0001g09600	No description	n/a	n/a	1.24055	0	25.2571	0	n/a	n/a
IR: UG vs GR	CHH	39	18	17742476	17742820	1	VIT_18s0086g00450	No description	n/a	n/a	10.2497	0	29.4125	0	n/a	n/a
IR: UG vs GR	CHH	40	18	22017619	22017882	1	VIT_18s0075g00520	No description	n/a	n/a	7.66267	0	18.5	0	n/a	n/a
IR: UG vs GR	CHH	41	18	26981287	26981620	1			n/a	n/a	14.9904	0	41.6001	0	n/a	n/a
IR: UG vs GR	CHH	42	18	27403224	27403514	1	VIT_18s0041g02290	No description	n/a	n/a	31.8578	0	10.3544	0	n/a	n/a
IR: UG vs GR	CHH	43	19	3038373	3038710	1	VIT_19s0014g02940	No description	n/a	n/a	1.72574	0	12.0162	0	n/a	n/a
IR: UG vs GR	CHH	44	19	9568306	9568582	1	VIT_19s0015g01360	No description	n/a	n/a	4.0059	0	19.4199	0	n/a	n/a
IR: UG vs GR	CHH	45	19	15092211	15092584	1	VIT_19s0135g00240	No description	n/a	n/a	24.2324	0	10.1973	0	n/a	n/a
