## Supplementary material for "Epigenomic patterns reflect irrigation and grafting in the grapevine clone ‘Chambourcin’": Table S4

### Sheet: Table S4.
Table S4. Differentially expressed small RNA identified by DESeq2 from non-normalized count files. Related to Figure 1H.
Comparison	DE sRNA count	Chr	Start	End	No. Probes	Features	Descriptions	Mean Ungrafted Irrigated	StDev Ungrafted Irrigated	Mean Ungrafted Unirrigated	StDev Ungrafted Unirrigated	Mean Grafted Irrigated	StDev Grafted Irrigated	Mean Grafted Unirrigated	StDev Grafted Unirrigated
UG: IR vs UI	1	8	22239268	22243588	1	VIT_08s0007g08910	Glycosyltransferase [Source:UniProtKB/TrEMBL;Acc:F6HKU5]	51	0	3	0	n/a	n/a	n/a	n/a
UG: IR vs UI	2	14	19590558	19594580	1	VIT_14s0006g02240	No description	171.5	0	872	0	n/a	n/a	n/a	n/a
UG: IR vs UI	3	15	18385409	18393424	1	VIT_15s0046g01400	No description	38	0	3	0	n/a	n/a	n/a	n/a
UG: IR vs UI	4	17	2044017	2044579	1	VIT_17s0000g02340	No description	40.5	0	319	0	n/a	n/a	n/a	n/a
UG: IR vs UI	5	19	9981692	9982252	1	VIT_19s0015g01540	No description	592.5	0	3328	0	n/a	n/a	n/a	n/a
UI: UG vs GR	1	5	21087801	21088958	1	VIT_05s0124g00480	No description	n/a	n/a	1133.5	0	n/a	n/a	281	0
UI: UG vs GR	2	16	17187019	17189605	1	VIT_16s0050g00370	No description	n/a	n/a	141.5	0	n/a	n/a	18.5	0
UI: UG vs GR	3	19	9981692	9982252	1	VIT_19s0015g01540	No description	n/a	n/a	3328	0	n/a	n/a	793.5	0
IR: UG vs GR	1	7	486921	497703	1	VIT_07s0141g00830	No description	271	0	n/a	n/a	31	0	n/a	n/a
IR: UG vs GR	2	8	15736226	15740051	1	VIT_08s0007g01650	No description	112	0	n/a	n/a	4	0	n/a	n/a
IR: UG vs GR	3	18	11425591	11427332	1	VIT_18s0001g13400	No description	59	0	n/a	n/a	1.5	0	n/a	n/a
